# Systematic detection of brain protein-coding genes under positive selection during primate evolution and their roles in cognition

**DOI:** 10.1101/658658

**Authors:** Guillaume Dumas, Simon Malesys, Thomas Bourgeron

## Abstract

The human brain differs from that of other primates, but the genetic basis of these differences remains unclear. We investigated the evolutionary pressures acting on almost all human protein-coding genes (*N*=11,667; 1:1 orthologs in primates) based on their divergence from those of early hominins, such as Neanderthals, and non-human primates. We confirm that genes encoding brain-related proteins are among the most strongly conserved protein-coding genes in the human genome. Combining our evolutionary pressure metrics for the protein-coding genome with recent datasets, we found that this conservation applied to genes functionally associated with the synapse and expressed in brain structures such as the prefrontal cortex and the cerebellum. Conversely, several genes presenting signatures commonly associated with positive selection appear as causing brain diseases or conditions, such as micro/macrocephaly, Joubert syndrome, dyslexia, and autism. Among those, a number of DNA damage response genes associated with microcephaly in humans such as *BRCA1, NHEJ1, TOP3A*, and *RNF168* show strong signs of positive selection and might have played a role in human brain size expansion during primate evolution. We also showed that cerebellum granule neurons express a set of genes also presenting signatures of positive selection and that may have contributed to the emergence of fine motor skills and social cognition in humans. This resource is available online and can be used to estimate evolutionary constraints acting on a set of genes and to explore their relative contributions to human traits.
