## Supplemental Table S2. GO Enrichment. for "Systematic detection of brain protein-coding genes under positive selection during primate evolution and their roles in cognition"

### Sheet: Sheet1
Cluster	GO id	GO name	p-value	q-value	Enrichment Map Cluster	xx	nn	X	N	OR	Genes
Red	4984	olfactory receptor activity	8.4278e-09	7.977e-05	sensory perception	98	130	5356	10505	1.47856	OR9K2|OR5K3|OR11H4|OR51D1|OR52N1|OR6M1|OR2M4|OR51L1|OR52N2|OR52W1|OR2AE1|OR8H1|OR2D3|OR14C36|OR52E4|OR5J2|OR52E2|OR5AS1|OR1J4|OR1J2|OR13C8|OR51T1|OR52E8|OR52E6|OR13C3|OR2C3|OR1A1|OR6K6|OR6K3|OR5I1|OR6K2|OR52D1|OR9Q1|OR10T2|OR6S1|OR5M11|OR51B4|OR2B6|OR2B3|OR10K2|OR51I2|OR4N5|OR5P3|OR5P2|OR51I1|OR4D11|OR10C1|OR2A12|OR6A2|OR7C1|OR51A7|OR52J3|OR10J5|OR14J1|OR1G1|OR10R2|OR6Q1|OR5W2|OR51Q1|OR6Y1|OR56B1…
Blue	6811	ion transport	9.9963e-12	1.9685e-08	channel transporter activity ion	329	519	5149	10505	1.29331	SLC23A2|MLC1|ATP5C1|SLC4A4|AQP1|NIPAL4|SCN11A|GJA4|ARL6IP5|SCN1B|SCN1A|SLC34A2|KCTD19|KCNK10|SLC11A1|KCNK13|CACNA2D3|CACNA2D2|KCNK16|CACNA2D4|KCNK17|CPT1B|GABRG1|SLC5A6|SLC5A7|SCN10A|POR|SLC5A9|TFR2|SCO2|KCNQ2|KCNQ3|KCNQ4|KCNQ5|KCTD12|ATP6V0D1|KCTD15|SLC22A6|TTYH3|MFI2|WNK4|NEDD4L|SLC5A2|ATP5O|SLC5A5|TRPM1|ATP5B|KCNMB2|ATP5D|ATP6V0A2|KCNMB4|KCNN2|ATP6V0A4|TRPM7|KCNN3|TRPM6|SCN3A|ATP6V1C1|TRPM3|AT…
Blue	10646	regulation of cell communication	6.1399e-11	1.0076e-07	regulation signal transduction	495	828	5149	10505	1.21969	KCNQ4|KCNMB4|GRIN2B|REN|SLC44A2|GRIK3|GRIK1|ZDHHC17|SLC20A1|AKAP7|ENPP1|CHRNB2|CHRNB4|CHRNA4|HPCA|PSEN2|DRD2|CAV1|PTPRC|HTR2B|HTR2A|TNFAIP1|ADRA1A|KCNJ11|P2RX7|P2RX4|P2RX3|POP1|ITSN1|SERPINE1|STMN3|PREX2|PREX1|SYNGAP1|TBK1|TFG|SOX17|DPYSL2|AKT2|AKT1|UBASH3A|PRKACA|WLS|PRKCA|FRS2|DKK1|DKK3|RBP4|RFX6|FEZ1|MAP1B|DDIT4|RBCK1|NGEF|FICD|AGAP1|THY1|IQGAP1|IQGAP2|IQGAP3|GHRHR|ABR|C5|CHST11|S100A13|LYN|BR…
Blue	7399	nervous system development	2.3573e-09	9.2839e-07	cell morphogenesis involved differentiation	471	798	5149	10505	1.20418	NRSN1|PIGT|HEXB|GLI2|CHL1|AQP1|TRIM3|TIMP3|JARID2|CHST8|ACTL6B|EN2|WNT9B|PAX5|F2|DYNLL2|KAT2A|PAX7|PICK1|PPARG|ACSBG1|DSCAML1|CHST3|GAS7|GSTP1|GBX2|ADAM23|STX3|CKB|MEF2D|GSN|GSX1|KCNQ2|WNT7B|TTLL7|SEMA5A|CHRM3|CHRM1|ATP6V0D1|NAB1|CEP120|MSI1|RORA|RORB|FGF1|CLU|FGF8|NAGLU|POFUT1|TNN|CDH1|CFL1|TNR|NBN|PITX1|PCDHAC2|PITX3|CSGALNACT1|SEMA6C|SEMA6A|SEMA6D|DYRK1A|PGD|MYT1|OLFM1|MAG|NCL|ROR1|ROR2|ANAPC2…
Blue	5524	ATP binding	6.3591e-09	2.0354e-06	adenyl ribonucleotide binding	565	979	5149	10505	1.17744	CHL1|ACTL6B|ACSBG1|CKB|WNK4|ATP5B|TRPM7|TRPM6|DYRK1A|MYT1|ROR1|ROR2|WNK1|CNP|KCNT2|ATP5A1|NTRK1|NTRK2|NTRK3|EPHB1|EPHA4|ACSL6|ATP12A|ACSL3|ULK2|SLK|EPHA2|ENPP1|XRCC5|PTK2|DCLK1|SMARCA4|ITM2C|ATP11B|TOP2B|FKBP4|ATP6V1A|PDGFRA|LIG4|MARK4|ATP2A1|PKD2|HK1|ABCC4|HK3|ABCC8|NAV2|TGFBR2|ABCC9|ATP6V1B2|ATP1A4|ATP1A1|ATP2C2|LIMK1|SBK1|ERCC2|FYN|TESK1|TESK2|SMC5|SMC6|SMC3|KCNJ1|SMC4|SMC2|MYLK|AKT3|PIP4K2B|P…
Blue	31226	intrinsic to plasma membrane	6.6152e-09	2.0354e-06	plasma	474	808	5149	10505	1.19685	SLC23A2|SLC4A4|AQP1|SCN11A|GJA4|SCN1A|SLC34A2|KCTD19|SLC11A1|SLC5A6|SCN10A|ADAM23|TFR2|KCNQ2|KCNQ3|KCNQ4|KCNQ5|CHRM3|KCTD12|CHRM1|KCTD15|SLC22A6|MFI2|TRPM1|KCNMB2|KCNMB4|PCDHAC2|SCN3A|XCR1|SLC10A1|SLC10A2|GRIN2B|ROR1|ROR2|NOTCH3|REN|SCN2A|SLC22A7|GABRB3|KCNC1|KCNC4|GRIK3|GRIK4|GRIK1|GABRR2|PLXNB1|GAL3ST1|KCND3|ME2|SIGMAR1|RTN4RL1|SLC20A2|SLC20A1|KCNA1|PTPRZ1|KCNA6|CHRND|NTRK1|NTRK2|GABRD|SLC17A4|…
Blue	45202	synapse	1.6693e-08	4.2143e-06	synapse part	167	252	5149	10505	1.35204	ADORA2A|ITGB1|HTR3E|PPOX|HTR3A|DNM3|DNM2|NLGN1|GAP43|NLGN2|ERBB4|ERBB2|PTK2B|PICK1|LGI1|GABRG1|SEMA4C|APP|CHRM3|CHRM1|ATP6V0D1|SLC32A1|ARC|PI4K2A|STX1A|P2RX7|GRIN2B|OPRD1|P2RX6|SYNGR1|P2RX4|P2RX1|FBXO45|ITSN1|INSR|GABRB3|GRIK5|GRIK3|GRIK4|PRKACA|GRIK1|DLG2|GABRR2|PTPRF|FEZ1|SIPA1L1|MAP1B|SYNGR3|HDAC4|PRKAR1A|CLSTN2|CLSTN1|RIMS2|SCAMP5|RIMS4|CDH3|ANKS1B|CADPS2|MAGI2|ADAM10|AMPH|TLN2|DAP3|CHRND|GRI…
Blue	43005	neuron projection	9.2588e-08	1.9396e-05	neuron projection	176	272	5149	10505	1.32013	NRSN1|ADORA2A|CNTNAP1|DNM3|GAP43|SCN1A|CNR2|HCN4|PTK2B|RNF6|SNCG|PICK1|SKOR1|NCAM2|LIMK1|STX3|MYO5A|APP|KCNQ4|TTLL7|CHRM3|CHRM1|ATP6V0D1|MYO5B|KCNJ2|KCNJ4|KCNJ6|TP63|SLC12A5|DICER1|MAPK8IP3|ARC|SEMA6A|ATP2B2|STX1A|P2RX7|MAG|KALRN|GRIN2B|OPRD1|P2RX6|P2RX4|P2RX3|SCN2A|GABRB3|CYBA|SLC7A10|PEX5L|DPYSL2|SYNJ2|GRIK3|CALCR|GRIK4|KIF5A|SACS|PTPRF|ROBO1|FEZ1|SIPA1L1|MAP1B|CCKAR|KCND3|RAC3|NGEF|SIGMAR1|THY…
Blue	7166	cell surface receptor linked signaling pathway	7.1485e-07	0.00012797		486	853	5149	10505	1.16241	APH1B|PENK|SPTBN1|GLI2|GNG13|LPAR6|CCDC88C|CALM3|PTPRT|INVS|CSRNP1|CX3CL1|WNT9B|GNGT2|OXGR1|F2|FSHB|SORCS1|MTSS1|NKD1|PICK1|NPS|DUOX1|IFNB1|GCG|KLHL6|GABRG1|NPPC|PRLR|DOK2|GNAZ|POR|KLRB1|NXPH4|PXN|SEL1L|LTBP2|WNT7B|DTX3|STAP1|CNTN1|CHRM3|GNB3|CHRM1|KLRD1|TAB1|CORT|GREM2|SAG|IFNK|FGF1|NXN|TGFBRAP1|FGF8|CBL|DLL4|POFUT1|GNA13|GNA14|GNA15|RASD1|NPVF|GNA12|S1PR1|NOS3|POMC|VIP|SEMA6A|XCR1|GRIN2B|ROR1|R…
Blue	19226	transmission of nerve impulse	1.1411e-06	0.00019372	synaptic transmission nerve impulse	153	238	5149	10505	1.31156	OLIG2|HEXB|ADORA2A|PPOX|HTR3A|NLGN1|SCN1B|SCN1A|SLC25A4|NRXN3|ERBB2|NRXN2|SLIT3|ACSBG1|HCRTR2|HCRTR1|GABRG1|CLCN1|LGI4|SLC5A7|ERCC2|PMP22|CD9|KCNQ2|KCNQ3|APP|OXTR|KCNQ5|STX1B|CACNG2|CHRM1|NAB1|CORT|SLC6A5|NTSR1|SLC6A2|SLC6A4|SLC12A5|KCNMB2|KCNIP1|KCNMB4|COMT|OMP|SLC1A4|NAALAD2|NPTX2|STX1A|SPTBN2|UNC119|P2RX7|CLDN19|LPAR3|ALDH9A1|NOVA1|GRIN2B|PDE7B|P2RX4|P2RX3|P2RX1|SHC3|CNP|EGR2|SCN2A|MPZ|GABRB3|…
Blue	70838	divalent metal ion transport	1.2606e-06	0.00021037	di- tri-valent inorganic transport	64	86	5149	10505	1.51829	TRPC3|TRPC4|TRPC1|NIPAL4|GJA4|SLC8A3|SLC11A1|CACNA2D3|CACNA2D2|SLC3A2|CACNA2D4|ATP2C2|SLC8A1|CTGF|CACNG7|SLK|SLN|CCL8|FYN|CACNG1|CACNG2|CHRNB2|CACNG5|TRPM7|ATP2B4|TRPM6|ATP2B2|MCOLN1|TRPM3|TPCN1|CACNB4|P2RX7|XCR1|GRIN2B|CHRNA4|HPCA|SLC24A5|PSEN2|ITPR1|ITPR2|CACNA1D|RYR2|ITPR3|CACNA1C|CACNA1E|CALHM1|JPH1|CACNA1S|RYR3|DRD2|JPH3|ASIC1|CAV1|TRPV2|PTPRC|TRPV6|HTR2B|TMEM37|ATP2A1|HTR2A|PKD2|ADRA1A|PLCZ…
Blue	30695	GTPase regulator activity	1.3105e-06	0.00021505	gtpase activator activity regulator	173	274	5149	10505	1.28816	RGS16|ASAP1|ASAP2|SOS1|SOS2|CYTH2|CYTH4|WNT11|RGS20|SLIT2|ARFGEF1|ARFGEF2|DNAJA3|SMAP2|MYO5B|TBC1D10C|TBC1D22A|SLC6A4|TGFBRAP1|AGFG1|TBC1D10B|TIAM1|KALRN|RTKN|ARHGDIG|RCBTB2|DOCK10|HERC1|RALGDS|ARHGDIB|DENND5A|MAP4K4|VPS39|PCP2|ITSN1|RIN1|ARHGAP17|IQSEC1|MYO9B|ARHGAP22|PREX2|RHPN1|PREX1|SRGAP3|SYNGAP1|RAB11FIP3|SRGAP1|NET1|STARD13|PEX5L|ARHGAP25|ARHGAP30|ARL2BP|DOCK5|DOCK4|DOCK3|DOCK9|DOCK8|GDI2|…
Blue	30054	cell junction	3.1876e-06	0.00042993		220	362	5149	10505	1.2399	GJA4|NLGN1|SCN1A|PICK1|GABRG1|SEMA4C|STX3|PXN|OXTR|CHRM3|CHRM1|BAP1|WNK4|CDH1|ARC|STX1A|GAK|CLDN19|GRIN2B|SYNGR1|FBXO45|SCN2A|ARHGAP17|GABRB3|GRIK5|GRIK3|GRIK4|GRIK1|GABRR2|SIPA1L1|SIGMAR1|GIT1|ANO7|PARVA|CLDN16|ARHGEF7|CHRND|GLRA3|SLC17A7|SLC17A8|GABRD|GABRA2|GABRA1|GABRP|GABRA6|SGSM3|CTNNB1|LPL|GABRA4|DPP4|CBLN1|B4GALT1|LCP1|PCDH12|MYH9|CHRNB2|PTK2|CHRNB4|RASGRP2|NEXN|CAMK2A|CHRNB3|CPLX3|SLC30A…
Blue	32879	regulation of localization	3.1602e-06	0.00042993	localization regulation transport	321	549	5149	10505	1.1929	ADORA2A|AQP1|CALM3|ARL6IP5|F2|SLC11A1|FURIN|PPARG|P2RY1|CCL2|CHST3|ANGPT1|LEP|PFKM|OXTR|MYO5B|CEP120|NEDD4L|CBL|DLL4|GNA13|CPT1A|HNF1A|CDH1|KCNMB4|NOS3|TRIB1|STX1A|STXBP1|XCR1|LPAR3|GRIN2B|ROR2|NOX5|SCAI|TNFSF15|INSR|LIF|RYR2|CD27|ACVRL1|SYNJ1|JPH1|IL26|BCL2|CITED2|JPH3|CCKAR|TSPO|FCER1A|FFAR1|PKDCC|NRG1|RAB8B|SYK|ACTN4|AVPR1A|SEMA3A|NLRP3|SEMA3F|NTN1|TLR3|TLR2|GNAI2|KISS1R|FAP|OSM|RAB11A|GHRH|CT…
Blue	5626	insoluble fraction	3.5388e-06	0.00047085	fraction insoluble	341	587	5149	10505	1.18519	SLC23A2|MLC1|ADORA2A|GLI2|ACSL1|CCDC88C|SCN1A|PICK1|ACSBG1|PTPN1|CPT1B|SLC5A6|STX3|APP|CNTN1|ATP6V0D1|MYO5B|CHRM1|SLC22A6|TP63|CPT1A|PCDHAC2|COMT|SCN3A|STX1A|MYT1|SLC10A1|GRIN2B|WNK1|CNP|SCN2A|SLC22A7|PNPLA8|ARHGAP17|INSR|RYR2|NET1|PEX5L|CD27|SYNJ2|GRIK4|KIF5A|SYNJ1|JPH1|BCL2|PTPRF|JPH3|SIPA1L1|GAL3ST1|VCP|HRAS|NPR2|RAB8B|PNMT|SOAT2|CYP7B1|LRP2|CCKBR|SLC20A2|AKAP7|GNAI2|SLC17A7|SLC17A8|FAP|SLC17A…
Blue	22834	ligand-gated channel activity	3.7839e-06	0.00049021	ligand-gated channel	63	86	5149	10505	1.49457	TRPC3|GABRD|TRPC4|GABRA2|HTR3E|GABRA1|AQP1|TRPC1|GABRP|HTR3A|GABRA6|GABRA4|KCNA10|HCN4|GABRG1|KCNQ5|STX1B|KCNJ1|KCNJ2|KCNH2|CHRNB2|KCNJ3|KCNJ4|KCNJ5|KCNJ6|CHRNB4|KCNJ10|CHRNB3|KCNH6|KCNJ11|KCNJ9|KCNH7|KCNJ14|KCNJ16|SCNN1G|P2RX7|GRIN2B|P2RX6|CHRNA1|GRIA2|P2RX4|P2RX3|CHRNA5|P2RX1|CHRNA4|KCNK1|ITPR1|GABRB3|ITPR2|RYR2|ITPR3|GRIK5|GRIK3|GRIK4|GRIK1|RYR3|GABRR2|ASIC3|ASIC1|CNGA3|CHRND|GLRA3|GRID2
Blue	65009	regulation of molecular function	5.7928e-06	0.00072198	molecular function	438	773	5149	10505	1.15603	APH1B|GNG13|CALM3|F2|SLC11A1|PICK1|PPARG|IFNB1|PRLR|GNAZ|POR|CHRM1|TAB1|CORT|GNA13|CDH1|GNA15|NBN|NOS3|MYT1|ANAPC2|JPH1|BCL2|GDI2|TPP1|JPH3|NRG1|RAB3GAP2|HDAC4|RAB3GAP1|HDAC2|SMARCD3|ACTN4|NTRK1|NTRK2|SMARCB1|CTGF|GTPBP4|APOH|PKIA|LDLRAP1|IL10|TNNC1|CRYAA|SMARCA4|CCDC88A|NR1H2|NR1H3|WWP2|VLDLR|CACNB4|STIM2|SELE|NFKB1|NCS1|YWHAB|HDAC5|PSEN2|PON1|UACA|CCNG1|CDK5R1|DRD2|CAV1|PTPRC|HTR2B|GNAO1|HTR2A|…
Blue	51239	regulation of multicellular organismal process	6.2042e-06	0.00075471		442	781	5149	10505	1.15463	GLI2|AQP1|CX3CL1|F2|SLC11A1|PPARG|NPPC|PRLR|WNT7B|KCNQ4|CHRM3|NAB1|FGF1|KCNMB2|CDH1|KCNMB4|NBN|NOS3|POMC|MAG|GRIN2B|ANAPC2|RTN4R|NOTCH3|CNP|PCP2|RYR2|ZBTB16|GRIK3|SYNJ1|GRIK1|LHX1|BCL2|LHX5|PLXNB1|DNMT3B|NRG1|HDAC4|HDAC2|SEMA3A|KATNB1|SEMA3F|NTN1|TESC|IRX5|FAP|NTRK3|TBX3|NELL1|KCNB2|SOX9|SOX5|B4GALT1|ACSL6|ISLR2|HNF1B|SLC8A1|CTGF|LIPG|EPHA2|ENPP1|APOH|BBS2|ALOX15B|KCNH2|CTSH|CHRNB2|XRCC5|IL10|TNN…
Blue	16887	ATPase activity	6.6066e-06	0.00077439	atpase coupled	130	202	5149	10505	1.313	ATP5C1|ABCC8|CHL1|RECQL|ABCC9|KATNAL2|ATP6V1B2|DHX8|DHX9|ATP1A4|TRANK1|PICK1|ATP1A1|ATP2C2|BRIP1|HLTF|DHX36|DHX38|ERCC2|SMARCA5|ATP6V0D1|DHX29|CETN1|IDE|ATP5B|ATP8A2|DICER1|ATP8A1|ATP5D|ATP13A1|DHX15|ATP11A|ATP6V0A4|ATP2B4|ATP2B2|ATP6V1C1|ATP8B4|ATP8B1|DNAH12|ATP10B|ATP4B|ATP10A|ATP9B|ABCA5|RAD54B|ATP9A|ABCA6|ATP13A4|INO80|DYNC1H1|MYO9B|ABCB9|PSMD6|HFM1|WRNIP1|UPF1|ABCG4|VCP|DDX4|DDX1|YTHDC2|RECQ…
Blue	9653	anatomical structure morphogenesis	7.5386e-06	0.00086308		488	870	5149	10505	1.14439	GLI2|AQP1|TIMP3|CSRNP1|CX3CL1|PAX5|KAT2A|PAX7|PPARG|DSCAML1|CHST3|GAS7|NPPC|GBX2|MEF2D|GSN|WNT7B|KCNQ4|SEMA5A|NAB1|TAB1|RORA|RORB|FGF1|CLU|FGF8|DLL4|POFUT1|GNA13|TNN|ATP5B|CDH1|CFL1|TNR|GNA12|PITX1|NOS3|PITX3|CSGALNACT1|SEMA6A|NCL|ROR1|ROR2|RTN4R|NOTCH3|CNP|PCP2|ARHGAP22|DVL2|NDN|ZBTB16|LHX1|BCL2|TPP1|LHX5|LHX8|ME2|RTN4RL1|SMARCD3|ANTXR1|SEMA3C|SEMA3A|MKS1|NTN1|NTN3|HECTD1|RAB8A|MYOC|PTPRZ1|SLITR…
Blue	16773	phosphotransferase activity, alcohol group as acceptor	7.998e-06	0.00090515	amino acid phosphorylation	284	484	5149	10505	1.19714	PDK2|EPHB4|EPHA5|EPHA6|CSNK1E|ULK3|SIK3|SIK1|TTK|EPHA3|PIK3R4|CCL2|MST1R|CRKL|N4BP2|DCLK3|PFKM|ADCK1|TRIM24|FASTKD1|WNK4|EPHB2|FASTKD2|IKBKAP|TRPM7|TRPM6|TRRAP|HUS1|DYRK1A|PPP4C|GAK|ATRIP|MYT1|FAM20B|EXOSC10|PDGFRL|SGK2|PHKB|KALRN|DDR2|ROR1|HSPB8|GUCY2D|ROR2|CAMKK2|WNK1|PAK6|PAK2|MAP4K4|INSR|AXL|STK17B|CAMK4|STAR|NDUFA10|BUB1B|ATM|ATR|ACVRL1|PKDCC|NPR2|MAP4K1|SYK|GRK5|GRK7|MARK3|MARK1|CLK4|FER|RE…
Blue	7417	central nervous system development	8.8593e-06	0.00099123	central nervous development brain	189	309	5149	10505	1.24789	OLIG2|ADORA2A|GLI2|ACVR1B|AQP1|TGFBR2|TIMP3|JARID2|ALDH1A3|CHST8|RCN2|EN2|NDUFS4|TULP3|ERBB4|KAT2A|PAX7|SLIT3|CLN5|P2RY1|SLIT2|DSCAML1|NCAM2|GSTP1|GBX2|ADAM23|S100B|SBK1|CKB|LEP|ERCC2|GSN|FYN|GSX1|WNT7B|APP|OXTR|ATP6V0D1|SOX2|CEP120|RORA|RORB|EPHB2|SLC6A4|CDH1|MAPK8IP3|PITX1|PITX3|PGD|NCL|ROR1|ROR2|NOTCH3|SHC3|EGR2|NPAS1|NPAS2|NDN|NPTX1|STAR|DPYSL2|ZBTB16|SYNJ2|ATM|PRKACA|SYNJ1|GRIK1|LHX1|PRKCA|B…
Blue	5509	calcium ion binding	1.7876e-05	0.0017778		230	387	5149	10505	1.21252	CALM3|CANT1|F2|NKD1|DUOX1|GSN|SMAP2|LTBP2|CBLB|CETN1|CBL|DLL4|ATP5B|CDH1|RCN3|PCDHAC2|CAMKK2|NOTCH3|NOX5|PCP2|RYR2|RAB11FIP3|RYR3|S100A9|EFHD1|ME2|LALBA|C1S|MEX3B|ACTN4|LRP2|CETN3|SPARC|CALML3|TESC|HPCAL1|EML1|AIF1|PADI3|PADI2|PADI1|NECAB2|NECAB1|PLA2G5|PCDH17|PCDH9|RHOT2|CIB1|RHOT1|MYL10|RHBDL3|PPEF2|NELL1|S100A10|EDEM3|LPL|MYLPF|FAT2|DCHS1|PLCH2|FAT4|EFCAB3|MMP21|MMP27|CRTAC1|EFCAB1|EFCAB2|MMP1…
Blue	7186	G-protein coupled receptor protein signaling pathway	1.9664e-05	0.0019361		188	310	5149	10505	1.23728	PENK|ADORA2A|GNG13|LPAR6|PPOX|CALM3|INS|GAP43|PRLHR|CNR2|GNGT2|TULP3|OXGR1|SORCS1|PICK1|NPS|P2RY1|CCL2|GCG|HCRTR2|HCRTR1|GABRG1|NOS2|GNAZ|P2RY6|EDNRA|NXPH4|PTGFR|CHRM3|GNB3|CHRM1|CRHR1|CRHR2|CORT|SAG|CCR10|NTSR1|PRKACB|CCR1|CALY|GNA13|GNA14|GNA15|RASD1|ADCY9|NPVF|EREG|PRKD3|CCR9|GNA12|S1PR1|POMC|VIP|LAP3|MC3R|LPAR2|XCR1|LPAR3|OPRD1|PTGER3|CXCR5|CXCR6|INSR|PREX2|ENPP2|CASR|APLNR|XPR1|AKT1|MCHR1|GR…
Blue	23034	intracellular signaling pathway	2.7823e-05	0.0025844	intracellular signaling pathway	463	830	5149	10505	1.13809	GNG13|F2|PRLR|DOK2|GNAZ|GSN|CHRM1|TAB1|CORT|WNK4|FGF1|GNA13|CDH1|GNA15|CFL1|RASD1|NBN|GNA12|XCR1|ROR2|RTKN|ARHGDIG|WNK1|SHC3|ARHGDIB|DVL2|ARHGAP1|RALGPS2|PLXNB1|SH2D3A|SH2D3C|KRIT1|RAB8A|AKAP7|RAB23|NTRK1|RAB35|PDE9A|PLD1|RAPGEFL1|ARL4C|ITGB1BP1|SLK|IL10|GAB2|CCDC88A|NR1H2|RAB3D|SELE|FKBP4|NCS1|NFKBIB|YWHAB|RXRA|UACA|CCNG1|PDZD3|DRD2|ARHGDIA|CAV1|DOK5|HTR2B|HTR2A|PKD2|ADRA1A|ARID1A|RCN2|NDUFS4|LI…
Blue	12505	endomembrane system	3.8967e-05	0.0034256		549	998	5149	10505	1.12232	TMEM109|PIGT|JAGN1|RHBDF2|RER1|AQP1|B4GALT6|B4GALT5|ATF6B|MVP|CHST8|ARL6IP5|RRBP1|HMGCR|CLN6|CHSY3|GALNT7|GALNT6|SLC11A1|GALNT1|B3GAT2|B3GAT1|PICK1|CYHR1|SGPP2|HS3ST2|TSPO2|CHST3|LPIN2|SLC5A6|GNAZ|POR|SEL1L|NOS3|CSGALNACT1|ATP6V0A1|MYT1|RYR2|CLTC|DOCK4|JPH1|DOCK9|BCL2|RYR3|JPH3|GAL3ST1|CDC42EP2|DOCK2|SIGMAR1|PNMT|ZDHHC17|ANO5|SOAT2|LRP2|SLC17A7|FKTN|SLC17A8|GABRA2|RAB35|PLD1|ACAT2|B4GALT1|ACSL6|A…
Blue	17111	nucleoside-triphosphatase activity	4.3324e-05	0.003775	acting acid anhydrides hydrolase	266	458	5149	10505	1.18492	ATP5C1|GNG13|ENTPD3|CHL1|RECQL|KATNAL2|GNGT2|DYNLL2|DHX8|DHX9|TRANK1|PICK1|NUDT1|BRIP1|GTPBP3|GUF1|HLTF|DHX36|GPN1|GNAZ|DHX38|HBS1L|GFM1|DYNC1I1|SMARCA5|RERGL|EFTUD2|MYO5A|TUBB6|NMI|EEF2|EIF5B|GNB3|DNM1|ATP6V0D1|MYO5B|SRL|DHX29|GBP4|MX2|MX1|CETN1|IDE|KIF11|GNA13|ATP5B|KIF17|GNA14|GNA15|ATP5D|RASD1|KIF13A|DHX15|GNA12|KIF13B|ATP6V0A4|KIF1A|ATP6V1C1|KIF22|KIF2C|ATP4B|RAD54B|DYNC1H1|MYO9B|KIF5A|HFM1|…
Blue	50804	regulation of synaptic transmission	6.7668e-05	0.0057436	regulation transmission nerve impulse	73	108	5149	10505	1.37903	SLC6A1|ADORA2A|RAB11A|PPOX|NLGN1|PMCH|SPHK1|NLGN2|CNR2|PLAT|ERBB4|TACR1|SNCG|CCL2|LGI1|KRAS|PTGS2|EGFR|KCNQ4|OXTR|PATE4|CHRNB2|NCDN|EPHB2|ZNF225|CHRNB4|CPLX3|AGT|KCNMB4|RAB3A|ARC|CTNND2|PARK2|STX1A|STXBP1|ADORA1|LZTS1|GRIN2B|SYNGR1|P2RX3|HPCA|EGR2|PSEN2|BHLHE40|CNTN4|STAR|ADNP|GRIK3|GRIK1|PRKACA|GRM1|DRD2|DRD3|CALB1|FEZ1|MAP1B|HRAS|YWHAG|CSPG5|USP46|RAB5A|NPY5R|RASGRF1|HTR2A|SPR|CCKBR|ADRA1A|IFNG…
Blue	1944	vasculature development	7.8774e-05	0.0064634	blood vessel development vasculature	126	202	5149	10505	1.2726	PLXND1|TGFBR2|THBS1|GJA4|HDAC3|CX3CL1|ITGB8|SPINT1|ITGAV|ITGA4|PTK2B|HAND1|SLIT2|ERAP1|TCF7L2|ANGPT1|NOS2|PRRX2|CRKL|GBX2|COL8A1|ZFPM2|EDNRA|ANPEP|WNT7B|SEMA5A|TYMP|CDX2|C1GALT1|FGF1|HOXB13|DLL4|POFUT1|GNA13|ATP5B|DICER1|OVOL2|MMP2|EREG|NOS3|NAA15|LOX|NCL|PDCD10|NOTCH3|ARHGAP22|LIF|SOX17|ID1|AKT1|ACVRL1|SELP|CITED2|ROBO1|THY1|VAV3|SEMA3C|GJA5|JAG1|FAP|GLI3|OSM|TBX3|CTNNB1|SPHK1|PLAT|BMPER|B4GALT1…
Blue	4713	protein tyrosine kinase activity	8.9285e-05	0.0072057	receptor protein tyrosine kinase	68	100	5149	10505	1.38734	EPHB4|EPHA5|NTRK3|EPHA6|JAK2|NEK1|ERBB4|TTK|ERBB2|EPHA3|EPHB1|PTK2B|SCYL1|EPHA4|MST1R|CRKL|FGR|SLK|EPHA2|BLK|TEK|TRIM27|EGFR|FYN|TESK1|TESK2|LTK|EPHB2|ABL1|PTK2|ABL2|MAP2K7|TYRO3|NRP1|NRP2|WEE1|TEC|DYRK1A|FLT4|PDGFRL|ROR1|DDR2|ROR2|SRMS|CAMKK2|IGF2R|INSR|AXL|FGFR1|ITK|EFNA3|SRM|JAK3|JAK1|CSK|PDGFRA|TIE1|BAZ1B|SYK|LYN|ZAP70|GOLGA5|CLK4|FER|KDR|NTRK1|FES|NTRK2
Blue	30425	dendrite	0.00012322	0.0094783		86	132	5149	10505	1.32922	LRFN3|ADORA2A|GABRA6|DNM3|C16ORF70|CTNNB1|TRIM9|CNR2|TACR1|DLGAP2|PRSS12|PICK1|EXOC4|CAMK2N1|SKOR1|SAMD4A|CRIPT|TSC2|APP|TTLL7|CHRM3|CHRM1|MYO5B|ADRBK1|KCNJ2|NCDN|KCNJ4|ADRB2|KCNJ6|TP63|ACTN2|DICER1|MAPK8IP3|PCSK1|GCHFR|ARC|CANX|ALOX5|ATP2B2|ATXN1L|NEGR1|DNER|ADORA1|NCS1|LZTS1|GRIN2B|P2RX6|P2RX4|P2RX3|CHRNA5|CHRNA4|HPCA|PURA|SLC1A2|KLHL1|CACNA1C|SLC7A10|CYBA|PEX5L|CCNG1|DPYSL2|ADNP|GRIK3|GRIK4|CD…
Blue	48646	anatomical structure formation involved in morphogenesis	0.00013189	0.0098603		158	262	5149	10505	1.23035	PLXND1|GLI2|TGFBR2|THBS1|TSPAN12|ALDH1A3|TXNDC8|HDAC3|CX3CL1|TULP3|NEO1|PTK2B|KAT2A|DLL1|HAND1|SLIT2|PCDH8|TXNRD1|ERAP1|ANGPT1|KLF4|TBX2|GBX2|COL8A1|EDNRA|ERCC2|PMP22|ANPEP|EXT2|CD9|SEMA5A|TYMP|CDX2|C1GALT1|SOX2|TCAP|RORA|FGF1|HOXB13|CAPN2|TP63|DLL4|POFUT1|GNA13|ATP5B|CDH1|DICER1|HNF1A|CFL1|OVOL2|MMP2|EREG|SFRP1|SFRP2|NAA15|BCL2L11|NCL|ROR1|ROR2|PDCD10|NOTCH3|EGR2|ARHGAP22|DVL2|SOX17|ID1|ATM|PRKA…
Blue	5829	cytosol	0.00016642	0.011819		475	865	5149	10505	1.12034	SPTBN1|CALM3|DYNLL2|PPARG|LPIN2|CKB|GSN|STAP1|MX1|FGF1|NXN|CBL|PPP1CA|CDH1|CDC25B|NOS3|COMT|SPTBN2|UNC119|ALDH9A1|ANAPC2|HERC1|RRP1|PHAX|ACOT7|SDPR|UBA52|VPS28|MAPKAP1|ACMSD|EPB41L1|RSU1|ZBTB16|PLCG1|CEP76|NFATC2|MTHFR|RPL3L|NMT1|BCL2|AIFM2|RILPL1|DPYD|EXOC1|SULT1E1|FLNC|RPL18|KIDINS220|RRP1B|DOCK2|RFWD2|TOM1|CEP135|MAD1L1|TUBGCP2|ANO7|NDOR1|HDAC4|PNMT|BRPF3|UROS|HPS5|TUBGCP3|ACO1|EIF4G1|WDR1|PAR…
Blue	16758	transferase activity, transferring hexosyl groups	0.00022487	0.015483	udp-glycosyltransferase transferring hexosyl groups	68	102	5149	10505	1.36013	EXTL1|B4GALT6|EXTL3|B4GALT5|GBE1|CHPF|CHSY3|GALNT7|GALNT6|GALNT1|CSGALNACT2|B3GAT2|B3GAT1|B4GALT1|GYS2|B3GALT5|FUT10|EXT2|POMT2|GCNT3|C1GALT1|CHPF2|A4GNT|UGT1A10|PIGQ|EXT1|GYS1|POFUT1|POFUT2|AGL|MGAT4C|MGAT4A|CSGALNACT1|FUT4|ALG6|ALG5|GBGT1|RFNG|WBSCR17|FUT11|B4GALNT3|XYLT2|UGT1A6|PYGL|ADNP|GALNT3|B3GNT4|MGAT3|MGAT1|HAS3|LALBA|HAS2|B3GALNT1|FUT9|GALNTL6|GALNT16|GALNT18|B3GALT1|GALNT10|WDFY3|UGT8|…
Blue	45664	regulation of neuron differentiation	0.00022784	0.015579	neurogenesis regulation neuron differentiation	80	123	5149	10505	1.32696	OLIG2|NTRK3|GLI2|TIMP2|NLGN1|SPHK1|SOX5|RNF6|DLL1|SLIT3|SLIT2|ACSL6|ISLR2|LIMK1|SOX2|LGALS1|CHRNB2|EPHB2|PTK2|CCDC88A|NBN|TIAM1|ITM2C|NRP1|EPO|BARHL2|PRPF19|MAG|FKBP4|NCS1|LZTS1|KALRN|ANAPC2|MAPT|RTN4R|NOTCH3|HPCA|CNTN4|LBX1|DPYSL2|ADNP|AKT1|NOTCH1|CDK5R1|ILK|BCL2|NEUROD1|PTPRF|ROBO1|ARHGDIA|SKIL|PLXNB1|CDK5RAP1|NRCAM|SIPA1L1|FEZ1|DSCAM|MAP1B|DNMT3B|POU3F2|YWHAG|THY1|HDAC2|DCC|ISL2|NOG|RUFY3|SEMA…
Blue	42625	ATPase activity, coupled to transmembrane movement of ions	0.0002488	0.016779	purine ribonucleoside triphosphate biosynthetic	34	45	5149	10505	1.54149	ATP6V1A|ATP10B|ATP10A|ATP4B|ATP5C1|ATP9B|ATP9A|ATP13A4|ATP6V1B2|ATP1A4|ATP1A1|ATP2C2|ATP12A|ATP6V1H|ATP6V0D1|ATP5B|ATP8A2|ATP2A1|ATP8A1|ATP5D|ATP13A1|ATP6V0C|ATP11A|PCYOX1|ATP6V0A4|ATP11B|ATP1B2|ATP2B4|ATP1B1|ATP5A1|ATP2B2|ATP6V1C1|ATP8B4|ATP8B1
Blue	7167	enzyme linked receptor protein signaling pathway	0.00026979	0.017948		150	250	5149	10505	1.22412	PTPRD|EPHB4|EPHA5|SPTBN1|ADORA2A|EPHA6|ACVR1B|TGFBR2|SOS1|PTPRT|CSRNP1|ERBB4|ERBB2|EPHA3|FSHB|PTK2B|MTSS1|PICK1|CCL2|MST1R|NPPC|ANGPT1|PRLR|DOK2|CD4|PXN|TEK|LTBP2|STAP1|ADCYAP1R1|TAB1|GREM2|FGF1|EPHB2|TGFBRAP1|FGF8|CBL|PTPRU|HNF1A|PTPRK|EREG|TIAM1|RGMB|ROR1|DDR2|ROR2|GUCY2D|SHC3|CNP|INSR|LIF|AXL|GDF6|NDN|STAR|ID1|AKT2|AKT1|ACVRL1|FRS2|PTPRF|JAK1|TGFBR3|NRG1|NPR2|SYK|NOG|TGFB1I1|NTRK1|NTRK2|DGKD|N…
Blue	4435	phosphoinositide phospholipase C activity	0.00030509	0.019506	inositol phosphatidylinositol phosphodiesterase	19	22	5149	10505	1.76199	PLCD4|CHRM3|CHRM1|PLCG2|F2RL2|PLCL1|PLCH2|PLCL2|PLCB2|CASR|HTR2B|HTR2A|CCKBR|PLCB4|PLCG1|PLCB3|PLCZ1|EDNRA|PLCB1
Blue	9792	embryonic development ending in birth or egg hatching	0.00036295	0.022762	utero embryonic ending birth	151	253	5149	10505	1.21767	GLI2|ACVR1B|TGFBR2|GFPT1|WNT11|SLC34A2|SPINT1|TULP3|ITGA4|HCN4|KAT2A|PAX7|DLL1|HAND1|SLIT2|PCDH8|DSCAML1|CYP1A1|TCF7L2|PRRX2|GBX2|ZFPM2|EDNRA|TSHZ3|ERCC2|PCSK5|WNT7B|CDX2|TAB1|MBD3|TCAP|CAPN2|POFUT1|GNA13|CDH1|HNF1A|SIX2|CFL1|MAPK8IP3|OVOL2|NBN|GNA12|SFRP1|TBX15|SFRP2|BCL2L11|GRIN2B|ROR2|KLF1|LIF|BIRC6|DVL2|DLK1|AKT1|ATM|ACVRL1|NMT1|CITED2|RBP4|ME2|C5|NOG|SEMA3C|CHST11|HECTD1|ADAM10|PSMC3|ETNK2|P…
Blue	48639	positive regulation of developmental growth	0.00037297	0.023242	axon extension	14	15	5149	10505	1.90419	DSCAM|MAP1B|NTRK3|ANAPC2|MAPT|ADRB2|INSR|ISLR2|NTN1|ADNP|MYOD1|LIMK1|ILK|NGF
Blue	44281	small molecule metabolic process	0.00037598	0.023282		529	976	5149	10505	1.10581	SLC23A2|ATP5C1|HEXB|AQP1|HMGCR|CLN6|PICK1|SGPP2|ACSBG1|CPT1B|LPIN2|NUDT1|NPPC|SLC5A7|CKB|ATP6V0D1|RORA|IMPA2|ATP5O|NT5C|POFUT1|PPP1CA|ATP5B|PPP1CB|ATP5D|ATP6V0A2|ATP6V0A4|NOS3|CSGALNACT1|COMT|ATP6V1C1|PGD|ATP6V0A1|ALDH9A1|ROR1|TDRD1|ROR2|ATP4B|ITPA|CNP|NUDT7|ACOT7|ACMSD|SYNJ2|MTHFR|DPYD|DNMT3B|ME2|SIGMAR1|PNMT|UROS|ACO1|SOAT2|SCPEP1|PGM2|LRP2|PGM1|ATP6V0C|PCYOX1|DHPS|ATP5A1|DLD|NT5C1A|CDO1|FAP|GA…
Blue	10648	negative regulation of cell communication	0.00041605	0.025444		148	248	5149	10505	1.21754	RGS16|PPOX|THBS1|HDAC3|WNT11|CNR2|TULP3|RGS21|BARX1|RGS20|SLIT3|SLIT2|PTPN1|SKOR1|DNAJA3|TRIM33|KCNQ4|HHIP|CBLB|SOX2|OVOL2|SFRP1|SFRP2|TRIB1|STXBP1|P2RX7|APCDD1|SCAI|STMN3|LIF|SOX17|AKT1|GRIK3|UBASH3A|PRKACA|PRKCA|DKK1|DKK3|PTPRF|ROBO1|DDIT4|THY1|NOG|CHST11|RHOH|AVPR1A|CYP7B1|BRAP|NGFR|TAX1BP3|CYLD|CILP|EZH1|EZH2|ACHE|GNAI2|TGFB1I1|SNX13|SLC6A1|GLI3|UBL5|MECOM|DUSP3|PMCH|RGS4|RGS5|DUSP6|RGS2|RGS3…
Blue	10959	regulation of metal ion transport	0.00042151	0.025608	metal ion transport calcium	48	69	5149	10505	1.41927	OPRD1|ADORA2A|P2RX4|LHCGR|P2RX3|PPOX|TRPC1|P2RX1|CALM3|PLCG2|CTNNB1|F2|PLN|RYR2|RCVRN|AKT2|MCHR1|AKT1|SLC8A1|JPH1|BCL2|DRD2|EDNRA|SLN|PTGS2|JPH3|CCKAR|CAV1|FFAR1|THY1|ADRB2|RPF1|GNAO1|HTR2A|PKD2|NOS3|MGEA5|SLC9A3|TGFB1|P2RX7|CACNB4|GNAI2|STIM2|LPAR3|ADORA1|CAV3|NCS1|ADRA2A
Blue	44463	cell projection part	0.00043727	0.025718		156	263	5149	10505	1.21016	NRSN1|ADORA2A|AQP1|CNTNAP1|DNM3|GAP43|SCN1A|SLC34A2|TULP3|HCN4|PTK2B|SLC5A6|LIMK1|SPRY4|STX3|MYO5A|APP|NMI|TTLL7|CHRM3|CHRM1|ATP6V0D1|MYO5B|PEMT|GNA13|SLC12A5|DICER1|MAPK8IP3|ATP6V0A4|ARC|TRPM6|P2RX7|MAG|DNAH12|GRIN2B|OPRD1|P2RX6|P2RX4|P2RX3|DNAH14|KCNK1|SCN2A|GABRB3|DPYSL2|SYNJ2|GRIK3|CALCR|ATR|GRIK4|KIF5A|SLC22A12|PTPRF|ROBO1|FEZ1|SIPA1L1|MAP1B|SLC2A2|CCKAR|RAC3|NGEF|SIGMAR1|THY1|PNMT|ANTXR1|AD…
Blue	8021	synaptic vesicle	0.00043882	0.025718	synaptic vesicle	39	54	5149	10505	1.47348	GRIN2B|SYNGR1|GABRA2|SYT9|DMXL2|PPOX|SYT7|SYT5|C16ORF70|SYT3|TRIM9|SYT1|SPHK1|SEPT5|SV2C|APBA1|RABAC1|SEMA4C|LGI3|GAD2|SYT11|SYNGR3|SYT10|ATP6V0D1|SYNPR|RAB5A|SIAH1|SLC32A1|KCNK9|TH|SLC30A3|SCAMP5|DOC2A|RAB3A|PI4K2A|AMPH|STX1A|SLC17A7|SLC17A8
Blue	3008	system process	0.00045714	0.026169		483	888	5149	10505	1.1097	PENK|HEXB|GNG13|AQP1|TIMP3|CALM3|SCN1B|SCN1A|CLN6|PPARG|CACNA2D4|ACSBG1|KLHL6|GABRG1|NPPC|SLC5A7|SCN10A|PXN|KCNQ2|KCNQ3|KCNQ4|KCNQ5|GNB3|CHRM1|NAB1|CORT|SAG|RORB|NEDD4L|DLL4|TRPM1|KCNMB2|NPVF|KCNMB4|NBN|ATP6V0A4|NOS3|POMC|COMT|OMP|NAALAD2|NPTX2|SPTBN2|UNC119|CLDN19|ALDH9A1|NCL|NOVA1|GRIN2B|PDE7B|WNK1|SHC3|REN|CNP|SCN2A|NEUROD2|GABRB3|RYR2|NDN|NPTX1|GRIK5|KCNC4|GRIK4|MTHFR|GRIK1|BCL2|RYR3|TPP1|GAB…
Blue	5794	Golgi apparatus	0.00046399	0.026407	golgi apparatus	348	627	5149	10505	1.13236	RER1|B4GALT6|B4GALT5|CHST8|TXNDC8|CANT1|CHSY3|GALNT7|GALNT6|BICD1|FURIN|GALNT1|B3GAT2|B3GAT1|PICK1|IMPAD1|HS3ST2|CHST3|EXT2|PCSK5|APP|NAB1|AGFG1|MAPK8IP3|NBN|NOS3|CSGALNACT1|GAK|MYT1|FAM20B|NCL|PDCD10|SGMS1|HERC1|DENND5A|SMPD3|DYNC1H1|PNPLA8|BST2|CLTC|TRIP10|CXCL14|GAL3ST1|RAC3|HRAS|PKDCC|ZDHHC17|ACACB|GNPTAB|ACO1|LRP2|NTN3|FKTN|PLA2G5|GBF1|FAP|RAB11A|SGSM1|PDE9A|MAST1|TRAPPC10|GOLT1B|PLD1|DPP4|P…
Blue	46332	SMAD binding	0.00048576	0.027021		24	30	5149	10505	1.63216	TGFBR3|ACVR1B|TGFBR2|JUN|CTNNB1|SMAD2|PURA|BMP2|COL1A2|TGFBRAP1|COL5A2|AXIN1|PML|ZEB2|STUB1|SKOR1|FOXH1|ACVRL1|COL3A1|SMAD4|SKIL|SMAD3|TGFB1I1|TRIM33
Blue	60828	regulation of canonical Wnt receptor signaling pathway	0.00052605	0.028303		22	27	5149	10505	1.66239	CAV1|GLI3|SOX2|WNT11|CDK14|STK3|WNT2B|LATS1|SOX17|JUP|SFRP1|LATS2|CBY1|SFRP2|WNT2|CYLD|CTNND1|WNT5B|DKK1|PFDN5|SMAD3|WNT3A
Blue	46873	metal ion transmembrane transporter activity	0.00052522	0.028303	inorganic cation transmembrane transporter	68	104	5149	10505	1.33398	SLC23A2|SLC6A1|SLC17A4|ABCC8|SLC4A4|AQP1|TRAPPC10|SLC34A2|SLC11A1|ATP1A4|ATP1A1|ATP2C2|ATP12A|SLC8A1|SLC5A6|SLC5A7|SLC5A9|SLC39A9|SLC39A7|SLC6A19|SLC6A13|SLC13A5|SLC39A4|SLC39A3|SLC6A20|SLC6A5|SLC6A7|SLC6A9|SLC6A2|SLC30A6|SLC6A4|SLC5A2|SLC32A1|SLC5A5|SLC28A1|SLC30A3|SIT1|SLC30A5|ATP1B2|ATP1B1|ATP2B4|SLC1A4|ATP2B2|SLC1A7|SLC10A5|SLC10A1|SLC10A2|SLC25A37|ATP4B|SLC1A1|SLC1A2|ITPR1|ITPR2|NET1|ASIC4|M…
Blue	5272	sodium channel activity	0.00054927	0.02892		20	24	5149	10505	1.70017	SLC4A11|SCN11A|SCN2A|SCN1B|SCN1A|SCN4A|SCN4B|HCN4|HCN3|NALCN|PKD2|ASIC4|SCN3A|SCNN1G|SCN10A|SCN5A|TRPC7|ASIC3|SCN7A|ASIC1
Blue	46903	secretion	0.0005874	0.030601		131	218	5149	10505	1.22599	ADORA2A|AQP1|TRPC1|LIPA|NLGN1|VPS33B|ANK1|TXLNA|NRXN3|LLGL2|ARL4D|NRXN2|EXOC6B|DTL|FURIN|MON1A|RABEPK|EXOC3|EXOC2|ARFGEF1|EEPD1|TRIM36|ARFGEF2|STX3|CCL8|GRHPR|LTBP2|PCSK5|OXTR|STX2|KCNJ1|NEDD4L|DGAT1|HNF1A|ATP6V0A4|VIP|PI4K2A|STX1A|SPTBN2|STXBP1|P2RX7|P2RX1|NOX5|CYB5R4|AQP5|SMPD3|ARHGAP17|PEX5L|FAM3B|ILDR2|EXOC1|SLC22A16|CCKAR|FCER1A|GARS|NPHS1|SYK|GNPTAB|S100A13|NLRP3|SCAMP5|CLDN16|RIMS4|CCKBR|R…
Blue	50660	FAD binding	0.00079786	0.039877		39	55	5149	10505	1.44669	GSR|ACADSB|PPOX|NOX5|ACADS|XDH|IVD|NOX3|DUOX1|STEAP3|TXNRD1|GCDH|KDM1A|SQLE|FOXRED2|LDHD|NOS2|ACAD11|ACAD10|AIFM2|ACAD9|AGPS|DPYD|DUS1L|DUS3L|AIFM3|ACOX2|FMO1|ACOX1|FMO4|CHDH|NDOR1|ACOX3|ETFDH|NOS3|DHCR24|DLD|SARDH|STEAP2
Blue	7155	cell adhesion	0.00095693	0.046027		270	482	5149	10505	1.14285	CHL1|COL6A3|PTPRT|NLGN1|CX3CL1|NLGN2|MTSS1|DGCR2|CCL2|DSCAML1|COL8A1|ADAM23|PXN|COL12A1|TINAG|WNT7B|APP|HABP2|OMD|SEMA5A|CNTN1|ASTN1|HSPB11|MYBPC1|AMIGO3|BAP1|AMIGO2|ARVCF|MPZL3|LMLN|DCBLD1|SLURP1|BYSL|SIGLEC1|TNN|PLXNC1|CDH1|POSTN|BTBD9|TNR|SDK1|COL20A1|SDK2|S1PR1|PCDHAC2|LGALS3BP|TRPM7|MEGF10|COL14A1|LAMC3|CPXM2|HAPLN3|HAPLN4|VWF|STXBP1|MMRN1|CLDN19|COL6A1|MAG|SPACA4|DDR2|ROR2|PCP2|ATR|BCL2|PTP…
Blue	55085	transmembrane transport	0.00096298	0.046027		228	402	5149	10505	1.15713	SLC23A2|ATP5C1|AQP1|SCN11A|MVP|RRBP1|SCN1A|SLC11A1|CPT1B|SLC5A6|SLC5A7|SCN10A|POR|SLC5A9|KCNQ2|KCNQ3|KCNQ4|NMI|KCNQ5|ATP6V0D1|SLC22A6|SLC5A2|ATP5O|SLC5A5|TRPM1|ATP5B|ATP5D|ATP6V0A2|ATP6V0A4|TRPM7|TRPM6|SCN3A|ATP6V1C1|TRPM3|ATP6V0A1|SLC45A4|SRP54|SLC25A42|SLC37A2|SLC37A1|SFXN3|MFSD4|MFSD3|MFSD1|SFXN2|SLC25A38|KIAA1919|SCN2A|SLC22A7|RYR2|KCNC1|KCNC4|RYR3|SLC22A12|SLC22A15|SLC22A16|KCND3|SLC39A11|SL…
Blue	21953	central nervous system neuron differentiation	0.00097524	0.046164		37	52	5149	10505	1.45168	ROR1|GLI3|ROR2|GLI2|HPCA|MDGA1|TULP3|EPHB1|SOX5|LBX1|PAX7|SLIT2|NCAM2|NEUROG2|PRKACA|LHX1|PRKCA|OTP|DRD2|LHX6|LEP|LHX5|GSX1|HOXA1|LHX8|SOX2|CHRNB2|BCL11B|LMX1B|RORA|EPHB2|PTK2|DCLK1|DCC|ISL2|NKX2-2|LDB1
Blue	44092	negative regulation of molecular function	0.0010001	0.046674		160	274	5149	10505	1.19136	ADORA2A|THBS1|CALM3|INS|CNR2|PPARG|TCF7L2|LIMK1|SPRY4|GNAZ|FOXJ1|DNAJA3|CORT|CDH1|ADCY9|NOS3|TNKS|TRIB1|OPRD1|ANAPC2|PAK2|POP1|SERPINE1|PALM|INSR|BUB1B|ID1|PRKAG2|AKT2|AKT1|MCHR1|PRKACA|PPP2R4|PSMD6|PRKCA|PSMD5|PSMD2|PSMD3|DDIT3|LRPAP1|RPN2|RPN1|ANAPC11|RBCK1|SFN|FICD|S1PR3|THY1|OPRK1|NPR2|PSMA3|ADCY4|PSMA4|HDAC4|ADCY3|PSMA1|HDAC2|ADCY1|ANGPTL2|ADCY7|NOG|POT1|ADCY6|PSMB6|NLRP3|ZNF462|ANAPC4|ANAPC…
