## Supplemental Table S3. Statistics for all dNdS analyses. for "Systematic detection of brain protein-coding genes under positive selection during primate evolution and their roles in cognition"

type	set	genes_number	wilcoxon_p	rankbiserial_correlation	bonferroni	bootstrap	bootstrap_CI_high	bootstrap_CI_low	bootstrap_p
Body	blood_gn	542	0.90648439	0.0781455689	False	False	0.2204956304	0.0132074912	0.3411317736
Body	heart_gn	161	0.6997382809	0.2795031056	False	False	0.2845582507	-0.11434379	0.275944811
Body	kidney_gn	132	0.6480114471	0.2014804534	False	False	0.3093600255	-0.12433289	0.9650069986
Body	liver_gn	308	0.0275014704	0.1796184272	False	False	0.260005126	-0.023898212	0.1563687263
Body	lung_gn	118	0.1016761596	0.2756772418	False	False	0.3253520427	-0.141018816	0.1723655269
Body	skeletal_muscle_gn	305	0.0040247759	-0.053623814	False	False	0.2508926428	-0.067114187	0.0359928014
Body	testes_gn	963	7.774835e-11	0.304900875	True	True	0.1854885687	0.0444668439	0.00039992
Body	ovary_gn	58	0.0114754671	-0.177253479	False	False	0.385171512	-0.297089814	0.0275944811
Body	brain_gn	545	4.092159e-12	-0.106138694	True	True	0.2305778006	0.0310860555	0.00039992
Body	Fetalbrain_gn	333	1.1856628e-8	-0.116176417	True	True	0.2394718465	-0.030617246	0.00079984
Body	Wholebrain_gn	378	1.764467e-12	-0.177297798	True	True	0.2589465602	-0.024650253	0.00039992
Body	ProteinAtlas_Brain	248	1.5515249e-9	-0.205041139	True	True	0.2778913311	-0.02002434	0.00039992
Body	All proteins	11665	0.0351799844	0.1523802636	False	False	0.1411147649	0.1023835144	0.6142771446
Brain	AdrenalCortex_bgn	232	0.0105822096	-0.032616808	False	False	0.2142574077	-0.152377126	0.0427914417
Brain	Adrenalgland_bgn	199	0.4873147289	0.0390335516	False	False	0.2188195232	-0.180067142	0.9218156369
Brain	Amygdala_bgn	275	4.1222545e-6	-0.112939615	True	False	0.1883963106	-0.100724583	0.0151969606
Brain	Caudatenucleus_bgn	45	0.2519248933	-0.094949495	False	False	0.3758141957	-0.385507701	0.224355129
Brain	Cerebellum_bgn	93	5.4626878e-6	-0.291725105	True	False	0.2811180562	-0.267903705	0.0119976005
Brain	CerebellumPeduncles_bgn	198	0.0003195423	-0.109470338	True	False	0.2404969975	-0.177286046	0.0031993601
Brain	CiliaryGanglion_bgn	72	0.0716471633	-0.108763693	False	False	0.2794790234	-0.327591612	0.174765047
Brain	CingulateCortex_bgn	61	0.9455974763	0.1136612022	False	False	0.3321497409	-0.334776861	0.525494901
Brain	DorsalRootGanglion_bgn	62	0.7764498783	0.203595981	False	False	0.3270044309	-0.364118984	0.6422715457
Brain	Fetalbrain_gn	333	1.1856628e-8	-0.116176417	True	False	0.1869734993	-0.105845621	0.0055988802
Brain	GlobusPallidus_bgn	14	0.7775646169	-0.098901099	False	False	0.5339136929	-0.759791946	0.1775644871
Brain	Hypothalamus_bgn	111	0.3648196815	0.1593775594	False	False	0.2546686998	-0.218715624	0.7142571486
Brain	MedullaOblongata_bgn	12	0.0341704727	-0.393939394	False	False	0.5493847322	-0.765973181	0.1039792042
Brain	OccipitalLobe_bgn	10	0.2411213683	-0.422222222	False	False	0.5378642886	-0.808738174	0.4615076985
Brain	OlfactoryBulb_bgn	172	0.0155681478	-0.085815313	False	False	0.2328273008	-0.173054755	0.1155768846
Brain	ParietalLobe_bgn	25	0.6964254688	0.1733333333	False	False	0.4526920835	-0.560666722	0.3103379324
Brain	Pons_bgn	40	0.5815697937	0.2128205128	False	False	0.4102901487	-0.453584374	0.3423315337
Brain	PrefrontalCortex_bgn	522	5.674379e-10	-0.085842875	True	True	0.1664383011	-0.061561031	0.00039992
Brain	Spinalcord_bgn	152	0.5848481163	0.1336702684	False	False	0.2229760356	-0.188765578	0.0375924815
Brain	SubthalamicNucleus_bgn	38	0.3065866836	0.0981507824	False	False	0.3579121516	-0.397314441	0.9962007598
Brain	SuperiorCervicalGanglion_bgn	1244	1.0400105e-6	0.2174052508	True	True	0.1181521869	-0.011611681	0.00039992
Brain	TemporalLobe_bgn	22	0.1885573498	0.0909090909	False	False	0.4830981169	-0.547786377	0.7466506699
Brain	Thalamus_bgn	64	0.0182410129	-0.251984127	False	False	0.3090340784	-0.360407162	0.0955808838
Brain	TrigeminalGanglion_bgn	403	0.0073490731	0.226942212	False	False	0.1542646391	-0.076243266	0.0023995201
Brain	Wholebrain_gn	378	1.764467e-12	-0.177297798	True	True	0.1858265446	-0.11478718	0.00039992
Brain	pineal_day_bgn	1161	0.0008616419	0.038664647	True	False	0.1236570297	-0.023797896	0.5454909018
Brain	pineal_night_bgn	1130	0.0099537397	0.0553375608	False	False	0.1257722054	-0.023430395	0.699460108
Brain	retina_bgn	807	0.0000278164	-0.002155457	True	False	0.1432464053	-0.054769307	0.0139972006
Synapse	Cell_adhesion_and_trans-synaptic_signaling	55	0.0010220306	-0.2	True	False	0.3985542573	-0.292639677	0.0031993601
Synapse	Cell_metabolism	38	0.0687535841	-0.172119488	False	False	0.4275170024	-0.336011342	0.1371725655
Synapse	Endocytosis	21	0.0004773693	-0.580952381	True	True	0.501676054	-0.509452798	0.00039992
Synapse	Excitability	43	0.0003678848	-0.483942414	True	False	0.3849459751	-0.284743576	0.0211957608
Synapse	Exocytosis	53	0.0226322012	-0.124818578	False	False	0.3661664582	-0.236190879	0.1527694461
Synapse	G-protein-coupled_receptor_signaling	31	0.0001131463	-0.664516129	True	False	0.4228016673	-0.403999202	0.0111977604
Synapse	G-protein_relay	18	0.0707093205	-0.006535948	False	False	0.4354772536	-0.504130631	0.1063787243
Synapse	Intracellular_signal_transduction	103	1.7472931e-7	-0.350085665	True	True	0.318491678	-0.131739845	0.00039992
Synapse	Intracellular_trafficking	58	0.7893836941	0.2534785239	False	False	0.3499216906	-0.21665626	0.8814237153
Synapse	Ion_balance/transport	30	0.0001477276	-0.590804598	True	True	0.4294029926	-0.370241413	0.00039992
Synapse	Ligand-gated_ion_channel_signaling	20	0.0035918216	-0.252631579	False	True	0.4213384298	-0.470140809	0.00039992
Synapse	Neurotransmitter_metabolism	23	0.0051392149	-0.399209486	False	False	0.4850629087	-0.477585703	0.0047990402
Synapse	Peptide/neurotrophin_signals	21	0.7676577618	0.180952381	False	False	0.5237409422	-0.505635034	0.625474905
Synapse	Protein_cluster	29	0.047869747	0.0443349754	False	False	0.4605646107	-0.412996648	0.0787842432
Synapse	RNA_and_protein_synthesis_folding_and_breakdown	32	0.0820345164	-0.14516129	False	False	0.4467694383	-0.401883899	0.1323735253
Synapse	Structural_plasticity	53	0.0459014497	-0.079825835	False	False	0.3950767835	-0.266344398	0.1375724855
Synapse	Tyrosine_kinase_signaling	4	0.1441270348	-0.333333333	False	False	1.0340690696	-1.180569423	0.0095980804
Synapse	Glutamatergic	73	8.5200698e-7	-0.232115677	True	True	0.3081643263	-0.156158386	0.00039992
Synapse	Cholinergic	81	2.4475959e-8	-0.314197531	True	True	0.318513134	-0.1508926	0.00039992
Synapse	Serotonergic	82	0.0000208666	-0.16651611	True	True	0.3091994477	-0.131400812	0.00039992
Synapse	GABAergic	54	9.8087533e-6	-0.245283019	True	True	0.3311925498	-0.211140465	0.00039992
Synapse	Dopaminergic	88	0.0003042871	-0.113375131	True	True	0.3033917539	-0.124125586	0.00039992
Synapse	Cell Adhesion	31	0.0005232002	-0.531182796	True	True	0.4692462719	-0.41089099	0.0015996801
Synapse	MS_Excitatory	113	7.319441e-12	-0.461757269	True	True	0.3370134798	-0.146629022	0.00039992
Synapse	MS_Inhibitory	25	0.0008905376	-0.546666667	True	True	0.4438013314	-0.420224537	0.00039992
