## Supplemental Table S4. List of brain SCG and PSG. for "Systematic detection of brain protein-coding genes under positive selection during primate evolution and their roles in cognition"

EntrezId	Gene	Expression	Synapse	Diseases	CADD	OmegaGC12
4363	ABCC1	True	False	False	False	-3.587902215
6833	ABCC8	True	False	True	False	-2.092062462
29	ABR	True	False	False	False	-2.19700861
80221	ACSF2	True	False	False	False	2.0974981111
88	ACTN2	True	False	False	False	-2.836906274
81	ACTN4	False	False	True	False	-2.662846896
2515	ADAM2	True	False	False	False	2.0138768963
6868	ADAM17	True	False	False	False	-2.007950007
105	ADARB2	True	False	False	False	-2.032031024
113179	ADAT3	False	False	True	False	-2.206106358
111	ADCY5	False	True	True	False	-2.242075121
153	ADRB1	True	False	False	False	-2.023715253
60509	AGBL5	False	False	True	False	2.6411229901
54806	AHI1	True	False	True	False	2.471646214
197	AHSG	True	False	True	False	2.7344986144
150209	AIFM3	True	False	True	False	-2.547506076
23746	AIPL1	True	False	True	False	-2.016452157
207	AKT1	True	True	True	False	-2.942215175
55821	ALLC	True	False	False	False	2.5140583996
240	ALOX5	True	True	False	False	-2.389107774
29882	ANAPC2	True	False	False	False	-3.07669809
284	ANGPT1	True	False	False	False	-2.336220415
55139	ANKZF1	True	False	False	False	2.2206430896
63982	ANO3	True	False	False	False	-2.510755663
316	AOX1	True	False	False	False	2.0343423268
8907	AP1M1	False	True	False	False	-2.446348521
160	AP2A1	False	True	False	False	-2.292784726
8943	AP3D1	False	True	True	False	-2.344180097
115703	ARHGAP33	True	False	True	False	-2.017719315
10123	ARL4C	True	False	False	False	-2.92635434
80210	ARMC9	True	False	True	False	2.1039471202
416	ARSF	True	False	False	False	2.0015296937
171023	ASXL1	True	False	True	False	2.5347789523
80063	ATF7IP2	True	False	False	False	-2.469340316
492	ATP2B3	True	True	False	False	-2.97832563
495	ATP4A	True	False	False	False	-2.002066652
23545	ATP6V0A2	False	False	True	False	-2.325549556
5205	ATP8B1	True	False	False	False	-2.215095531
10079	ATP9A	True	False	False	False	-2.291361207
51374	ATRAID	True	False	False	False	2.2850941777
8455	ATRN	False	True	False	False	-2.141292981
551	AVP	True	True	True	False	-2.183088981
8702	B4GALT4	True	False	False	False	2.2726181424
54971	BANP	True	False	False	False	-2.199739275
613	BCR	True	False	True	False	-2.005282281
57596	BEGAIN	True	True	False	False	-2.459713691
633	BGN	True	False	True	False	-2.368839739
23743	BHMT2	True	False	False	False	2.0496145291
672	BRCA1	True	False	True	False	2.9495172557
1620	BRINP1	True	True	False	False	-2.318774159
83990	BRIP1	True	False	True	False	-2.175470389
79908	BTNL8	True	False	False	False	2.3664449604
79669	C3orf52	True	False	False	False	2.7701580452
10665	C6orf10	True	False	False	False	2.0777546522
84909	C9orf3	True	False	False	False	2.2306154355
56673	C11orf16	True	False	False	False	2.0124254995
29919	C18orf8	True	False	False	False	-2.053815607
284325	C19orf54	True	False	False	False	2.3176383353
776	CACNA1D	True	True	True	False	-2.444835849
777	CACNA1E	True	True	True	False	-2.62435866
8913	CACNA1G	True	False	True	False	-2.22732329
10487	CAP1	False	True	False	False	2.2711706685
11131	CAPN11	True	False	False	False	2.0721779646
22900	CARD8	True	False	False	False	2.3923741406
79800	CARF	True	False	False	False	2.6507051421
57524	CASKIN1	True	True	False	False	-2.151410769
868	CBLB	True	False	False	False	-2.137280608
85478	CCDC65	False	False	True	False	2.3881414103
899	CCNF	False	False	True	False	-2.1305926
9738	CCP110	True	False	False	False	2.5074942933
922	CD5L	True	False	False	False	2.2377907375
995	CDC25C	True	False	False	False	2.0928797643
1016	CDH18	True	True	False	False	-2.066370284
64405	CDH22	True	True	True	False	-2.77880198
1084	CEACAM3	True	False	False	False	2.0869926375
1107	CHD3	True	False	True	False	-2.017413898
55501	CHST12	True	False	False	False	-2.094499823
1365	CLDN3	True	False	False	False	-2.078810259
51266	CLEC1B	True	False	False	False	2.1137848883
7461	CLIP2	True	False	True	False	-3.030260583
4849	CNOT3	True	False	False	False	-2.285869079
1272	CNTN1	True	True	False	False	-2.018743059
85445	CNTNAP4	True	True	True	False	2.75928365
1277	COL1A1	True	False	True	False	-2.657349314
79709	COLGALT1	True	False	True	False	-2.616148968
51805	COQ3	True	False	False	False	2.1149411967
10699	CORIN	True	False	True	False	2.1242970366
9244	CRLF1	True	False	True	False	-2.204158625
79848	CSPP1	True	False	True	False	2.5793947394
1470	CST2	True	False	False	False	2.2176897695
1487	CTBP1	False	True	True	False	-2.309088776
55280	CWF19L1	False	False	True	False	2.1016546776
1545	CYP1B1	True	False	False	False	2.060695148
1576	CYP3A4	True	False	False	False	2.3465758965
1605	DAG1	True	False	True	False	2.6272616917
747	DAGLA	True	False	True	False	-2.607112591
25879	DCAF13	True	False	False	False	2.3647871687
1718	DHCR24	True	False	True	False	-2.326005506
22982	DIP2C	True	False	False	False	-2.362812843
9228	DLGAP2	True	True	True	False	-2.162885479
28514	DLL1	False	False	True	False	-2.261366322
1759	DNM1	True	True	True	False	-2.164211743
1785	DNM2	False	True	True	False	-2.873941012
1786	DNMT1	False	False	True	False	-2.758481012
55211	DPPA4	True	False	False	False	2.4266419433
1806	DPYD	True	False	True	False	-2.156555954
1826	DSCAM	True	False	True	False	-2.862026817
64118	DUS1L	True	False	False	False	-2.056581654
8446	DUSP11	True	False	False	False	2.2105048922
1855	DVL1	True	False	True	False	-2.285003245
1778	DYNC1H1	False	True	True	False	-2.637736327
51626	DYNC2LI1	True	False	True	False	2.1463233569
79733	E2F8	True	False	False	False	2.7721092205
60401	EDA2R	True	False	True	False	2.8147603989
1917	EEF1A2	False	True	True	False	-2.516943295
1938	EEF2	False	True	False	False	-3.558981021
22979	EFR3B	True	False	False	False	-2.054479095
10938	EHD1	True	False	False	False	-2.367344135
30846	EHD2	True	False	False	False	-2.078260396
64789	EXO5	True	False	False	False	2.2570332031
55770	EXOC2	True	True	False	False	-2.137024438
23265	EXOC7	True	True	False	False	-2.345129743
2159	F10	True	False	False	False	-2.034513559
51307	FAM53C	True	False	False	False	2.3608128077
63901	FAM111A	True	False	True	False	2.553428063
317662	FAM149B1	True	False	True	False	2.5980727643
65990	FAM173A	True	False	False	False	2.106362836
22909	FAN1	True	False	True	False	2.4490431472
9855	FARP2	True	False	False	False	2.475404891
10056	FARSB	False	False	True	True	-1.065739339
80028	FBXL18	True	False	False	False	-2.366656207
2314	FLII	True	False	True	False	-3.108585728
2318	FLNC	True	False	False	False	-2.862332166
23769	FLRT1	True	False	True	False	-3.462455787
6624	FSCN1	True	True	False	False	-2.240802791
2535	FZD2	True	False	True	False	-3.302556795
8324	FZD7	True	False	False	False	-2.124741447
11211	FZD10	True	False	False	False	-2.561321199
51343	FZR1	True	False	False	False	-2.451982779
2539	G6PD	True	False	False	False	-2.056268553
2563	GABRD	True	True	True	False	-2.559914483
2625	GATA3	True	False	True	False	-2.123804581
9945	GFPT2	True	False	False	False	-2.470968989
2688	GH1	True	False	False	False	-2.054852884
26205	GMEB2	True	False	False	False	-2.351415752
10578	GNLY	True	False	False	False	2.1887049709
9283	GPR37L1	True	False	False	False	-2.867854088
9248	GPR50	True	False	False	False	2.0978669365
387509	GPR153	True	False	False	False	-2.119126472
54762	GRAMD1C	True	False	False	False	-2.146515976
2895	GRID2	False	False	True	False	-2.129580513
2899	GRIK3	True	True	True	False	-2.518862178
2904	GRIN2B	True	True	True	False	-2.260678987
23426	GRIP1	False	False	True	False	2.2842423319
2868	GRK4	True	False	False	False	2.0728130624
2914	GRM4	True	True	True	False	-2.402341276
2960	GTF2E1	True	False	False	False	2.0301870064
2975	GTF3C1	True	False	False	False	-2.328572069
9328	GTF3C5	True	False	False	False	-2.219554237
51512	GTSE1	True	False	False	False	2.4740239176
2994	GYPB	True	False	False	False	3.001064698
9001	HAP1	True	True	False	False	2.1511277299
3065	HDAC1	True	False	False	False	-2.076529571
57520	HECW2	False	False	True	False	-2.018920144
23119	HIC2	True	False	False	False	-2.436190317
3099	HK2	True	False	False	False	-2.294449039
3172	HNF4A	False	False	True	False	-2.079183843
3265	HRAS	False	True	True	False	-2.139090411
200205	IBA57	True	False	True	False	-2.068997102
3425	IDUA	False	False	True	False	-2.030608648
57560	IFT80	False	False	True	False	-2.136341805
3480	IGF1R	True	False	True	False	-2.249743201
22997	IGSF9B	True	True	False	False	-3.002847064
3617	IMPG1	True	False	False	False	2.1303745876
3689	ITGB2	True	False	False	False	-2.750980026
3709	ITPR2	False	True	False	False	-2.286974965
3713	IVL	True	False	False	False	2.0123003937
182	JAG1	True	False	True	False	-2.312766909
3714	JAG2	True	False	False	False	-2.704910028
282973	JAKMIP3	True	False	False	False	-2.524932961
57338	JPH3	True	False	True	False	-2.530984985
10300	KATNB1	False	False	True	False	-2.44827952
9920	KBTBD11	True	False	False	False	-2.461800398
23704	KCNE4	True	True	False	False	-2.116236721
3754	KCNF1	True	False	False	False	-2.157217544
3757	KCNH2	True	False	False	False	-2.927187245
3761	KCNJ4	True	True	False	False	-2.266226432
27094	KCNMB3	True	False	False	False	2.0890731123
3785	KCNQ2	True	True	True	False	-2.826985557
9856	KIAA0319	True	False	True	False	3.3263325977
9710	KIAA0355	True	False	False	False	-2.027682781
23325	KIAA1033	False	False	True	False	-2.18552815
547	KIF1A	True	True	True	False	-2.526868799
374654	KIF7	False	False	True	False	-2.157346834
9903	KLHL21	True	False	False	False	-2.724283944
3861	KRT14	True	False	False	True	-0.981296144
192666	KRT24	True	False	False	False	2.3124425154
3881	KRT31	True	False	False	False	-3.348150457
3892	KRT86	True	False	True	False	-2.465280396
23395	LARS2	True	False	False	False	-2.125467634
167691	LCA5	False	False	True	False	2.0099359411
55679	LIMS2	True	False	False	False	-2.093108127
4010	LMX1B	False	False	True	False	-2.240378076
9361	LONP1	True	False	True	False	-3.343374982
79888	LPCAT1	True	False	False	False	2.164303867
78999	LRFN4	True	True	False	False	-2.077310314
4041	LRP5	False	False	True	False	-2.596008424
10128	LRPPRC	False	False	True	False	-2.489815324
56262	LRRC8A	False	True	False	False	-4.062751774
54674	LRRN3	True	False	False	False	-2.140477068
4057	LTF	True	False	False	False	2.1392645572
4061	LY6E	True	False	False	False	-2.274088819
8216	LZTR1	False	False	True	False	-2.878931921
4123	MAN2C1	True	False	False	False	-2.010067732
5605	MAP2K2	False	False	True	False	-2.095593907
5609	MAP2K7	True	False	False	False	-2.246749401
4294	MAP3K10	True	False	False	False	-2.138538915
4135	MAP6	False	True	False	False	2.3847259982
23162	MAPK8IP3	True	True	True	False	-2.953142361
22983	MAST1	True	False	False	False	-2.894803845
23031	MAST3	True	False	False	False	-2.109795082
57192	MCOLN1	True	False	True	False	-2.249524282
54468	MIOS	True	False	False	False	-2.498980374
4313	MMP2	True	False	True	False	-2.260370838
4324	MMP15	True	False	False	False	-2.349264396
56547	MMP26	True	False	False	False	2.2024660251
4343	MOV10	False	False	True	False	-2.348483635
58538	MPP4	False	True	False	False	2.1801684033
80133	MROH9	True	False	False	False	2.1072091945
54860	MS4A12	True	False	False	False	2.4230738047
4528	MTIF2	True	False	False	False	2.2301602602
66036	MTMR9	True	False	False	False	-2.283571773
50804	MYEF2	True	False	False	False	2.4173101044
4619	MYH1	True	False	False	False	-2.975331629
4621	MYH3	True	False	True	False	-2.227435552
4627	MYH9	True	True	True	False	-2.895193787
4628	MYH10	False	True	True	False	-2.429156797
4629	MYH11	True	False	False	False	-2.743249529
79784	MYH14	True	False	True	False	-2.590370886
4430	MYO1B	True	False	False	False	-2.133853339
4647	MYO7A	True	False	True	False	-2.00528963
9172	MYOM2	True	False	False	False	-3.678111003
745	MYRF	False	False	True	False	-2.698680708
23040	MYT1L	True	False	True	False	-2.391428689
342538	NACA2	True	False	False	False	2.3702341668
23148	NACAD	True	False	False	False	2.0535661417
259232	NALCN	False	False	True	False	-2.370381906
26960	NBEA	True	False	True	False	-2.631488444
9611	NCOR1	True	False	False	False	-2.286347363
9436	NCR2	True	False	False	False	2.8555163327
23413	NCS1	True	False	False	False	-2.145294774
3340	NDST1	False	False	True	False	-2.606833068
25920	NELFB	True	False	False	False	-2.584394647
79840	NHEJ1	True	False	True	False	2.292194142
4810	NHS	False	False	True	False	2.7232157245
10392	NOD1	True	False	False	False	-2.548135635
4851	NOTCH1	False	True	True	False	-3.716344228
4854	NOTCH3	True	True	True	False	-2.962818953
4868	NPHS1	True	False	False	True	-0.386764724
4885	NPTX2	True	False	False	False	-2.102293589
9423	NTN1	False	False	True	False	-2.267571062
84628	NTNG2	False	True	True	False	-2.18147303
4916	NTRK3	False	True	True	False	-2.3237842
9688	NUP93	True	False	False	False	-2.023802965
9972	NUP153	True	False	False	False	2.0925100653
79701	OGFOD3	True	False	False	False	2.0352735858
10439	OLFM1	True	True	False	False	-2.942409576
8390	OR1G1	True	False	False	False	2.2682253047
7932	OR2H2	True	False	False	False	2.0961462934
80228	ORAI2	True	False	False	False	-2.527566
161725	OTUD7A	True	False	False	False	-2.268024906
80227	PAAF1	True	False	False	False	2.0078944868
57326	PBXIP1	True	False	False	False	2.8436718158
5091	PC	True	False	True	False	-2.154171315
10336	PCGF3	True	False	False	False	-2.192826309
5145	PDE6A	True	False	True	False	-2.083236597
5156	PDGFRA	True	False	False	False	-2.498068149
5197	PF4V1	True	False	False	False	2.041032292
5211	PFKL	False	True	False	False	-3.123996203
5214	PFKP	False	True	False	False	-2.143769234
55023	PHIP	True	False	True	False	-2.341498045
5293	PIK3CD	True	True	False	False	-3.06013956
5294	PIK3CG	True	True	True	False	-2.122049677
8396	PIP4K2B	True	True	False	False	-2.285227774
23396	PIP5K1C	False	True	False	False	-2.259706295
55124	PIWIL2	True	False	False	False	2.1680169235
79887	PLBD1	True	False	False	False	2.0115761722
5331	PLCB3	True	True	False	False	-2.944645659
23228	PLCL2	True	False	False	False	-2.295021101
79156	PLEKHF1	True	False	False	False	-2.546683544
8985	PLOD3	True	False	False	False	-2.069030748
5362	PLXNA2	True	True	False	False	-2.019628236
11284	PNKP	True	False	True	False	-2.18549152
10908	PNPLA6	True	False	True	False	-2.610202558
5447	POR	True	True	True	False	-2.148220362
8496	PPFIBP1	True	True	False	False	-2.021919094
5480	PPIC	True	False	False	False	2.3163721106
9677	PPIP5K1	True	False	False	False	2.3866734579
10848	PPP1R13L	True	False	False	False	-2.033637886
23645	PPP1R15A	True	False	False	False	3.3114056915
84919	PPP1R15B	False	False	True	False	2.0920875971
24148	PRPF6	False	False	True	False	-2.010343036
10594	PRPF8	True	False	True	False	-2.779366135
26121	PRPF31	True	False	True	False	-2.308596429
5639	PRRG2	True	False	False	False	2.2642425247
5657	PRTN3	True	False	True	False	2.0785541952
170679	PSORS1C1	True	False	False	False	2.2754669592
5797	PTPRM	True	True	True	False	-2.012774822
5802	PTPRS	False	True	False	False	-2.435760856
284119	PTRF	False	False	True	False	-2.419452527
80324	PUS1	True	False	True	False	-2.411859499
5860	QDPR	True	True	True	False	2.062357809
27291	R3HCC1L	True	False	False	False	2.9085538825
5881	RAC3	True	False	False	False	-2.282645775
5900	RALGDS	True	False	False	False	-2.690780196
9693	RAPGEF2	True	False	False	False	-2.277652042
10235	RASGRP2	True	False	False	False	-2.368655543
5930	RBBP6	True	False	False	False	-2.126800512
6010	RHO	True	False	True	False	-2.009523881
6018	RLF	True	False	False	False	-2.691468919
84282	RNF135	False	False	True	False	2.3124509439
165918	RNF168	False	False	True	False	2.1915069539
84900	RNFT2	True	False	False	False	-2.060064256
56475	RPRM	True	False	False	False	-2.818009093
9252	RPS6KA5	True	False	False	False	-2.367126133
8568	RRP1	True	False	False	False	-2.252835269
89765	RSPH1	False	False	True	True	-0.08779413
9711	RUBCN	False	False	True	False	-2.566034931
6256	RXRA	True	False	False	False	-2.320077701
6262	RYR2	True	True	False	False	-3.006324675
22908	SACM1L	True	False	False	False	-2.043520406
64092	SAMSN1	True	False	False	False	2.3287235979
22904	SBNO2	True	False	False	False	-2.401427637
113178	SCAMP4	True	False	False	False	-2.426043384
51435	SCARA3	False	False	True	False	-2.164706245
949	SCARB1	True	False	False	False	-2.453267583
6322	SCML1	True	False	False	False	2.30741158
6326	SCN2A	True	True	True	False	-2.392467864
6329	SCN4A	False	False	True	False	-2.842671993
56920	SEMA3G	True	False	False	False	-2.138043659
9037	SEMA5A	True	False	True	False	-2.603466182
23176	SEPT8	True	True	False	False	-2.010503629
5275	SERPINB13	True	False	False	False	2.1352697306
6449	SGTA	True	False	False	False	-2.488150128
25759	SHC2	True	False	False	False	-2.097591427
81626	SHCBP1L	True	False	False	False	2.0504909361
6512	SLC1A7	True	True	False	False	-2.357503212
6520	SLC3A2	True	True	False	False	-2.017123151
6508	SLC4A3	True	False	False	False	-2.151723378
6543	SLC8A2	True	True	False	False	-2.242984014
6563	SLC14A1	True	False	False	False	2.5528173855
10999	SLC27A4	False	False	True	False	-2.139518739
55532	SLC30A10	False	False	True	False	2.0212541736
50651	SLC45A1	False	False	True	False	-3.013254351
9353	SLIT2	True	False	False	False	-2.570281056
84464	SLX4	False	False	True	False	2.2347664999
6597	SMARCA4	True	False	True	False	-2.624190281
4184	SMCP	True	False	False	False	2.294386524
10879	SMR3B	True	False	False	False	2.140123539
54221	SNTG2	False	False	True	False	2.4823091546
6659	SOX4	True	False	True	False	-2.079077874
30812	SOX8	True	False	False	False	-2.241119633
11063	SOX30	True	False	False	False	2.2019334574
90864	SPSB3	True	False	False	False	-2.797178466
51593	SRRT	True	False	False	False	-2.137628417
6768	ST14	True	False	False	False	-2.24649336
6794	STK11	True	False	False	False	-2.285026057
10494	STK25	True	False	False	False	-2.668215242
64220	STRA6	True	False	True	False	2.5039370161
10147	SUGP2	True	False	False	False	2.2922606184
8867	SYNJ1	True	True	True	False	-2.045985894
83851	SYT16	True	False	False	False	2.4869295882
55357	TBC1D2	True	False	False	False	-2.301399309
140290	TCP10L	True	False	False	False	2.7970227137
79600	TCTN1	False	False	True	False	2.6474729995
9524	TECR	False	False	True	False	-2.658436012
54790	TET2	False	False	True	False	2.0672758461
199745	THAP8	False	False	True	False	2.0185069671
7074	TIAM1	True	False	False	False	-2.004262327
7098	TLR3	True	False	True	False	-2.014330018
389827	TMEM8C	False	False	True	False	-2.379141337
54968	TMEM70	True	False	True	False	2.4826940159
441151	TMEM151B	True	False	False	False	-2.821289997
29058	TMEM230	True	False	False	False	2.0198344614
91304	TMEM259	True	False	False	False	-2.55412963
54916	TMEM260	True	False	True	False	2.1572709826
160418	TMTC3	False	False	True	False	-2.407459376
7128	TNFAIP3	True	False	False	False	-2.02424171
30000	TNPO2	True	False	False	False	-2.489719338
7156	TOP3A	True	False	True	False	2.6616476096
27296	TP53TG5	True	False	False	False	2.0090886627
7161	TP73	True	False	False	False	-3.01668468
11076	TPPP	True	False	False	False	-2.463359435
8459	TPST2	True	False	False	False	-2.240892666
84231	TRAF7	False	False	True	False	-2.152030928
10906	TRAFD1	True	False	False	False	2.8906691193
7726	TRIM26	True	False	False	False	-2.121435427
8989	TRPA1	True	False	False	False	-2.249317838
80036	TRPM3	True	False	True	False	-2.072404254
54822	TRPM7	False	False	True	False	-2.682415354
8295	TRRAP	True	False	True	False	-2.380483017
10102	TSFM	True	False	True	False	2.0431093611
64427	TTC31	True	False	False	False	2.4214168908
22996	TTC39A	True	False	False	False	-2.343723537
25809	TTLL1	True	False	False	False	-2.287122239
7846	TUBA1A	True	True	True	False	-2.596798151
10376	TUBA1B	True	False	False	False	-2.914649568
7280	TUBB2A	True	True	True	False	-2.137106184
10381	TUBB3	True	True	True	False	-2.778562513
10382	TUBB4A	True	True	True	False	-2.076710378
11344	TWF2	True	False	False	False	-2.136455504
51366	UBR5	True	False	True	False	-2.238266881
54963	UCKL1	True	False	False	False	-2.692592908
124590	USH1G	False	False	True	False	-2.345139405
23326	USP22	True	False	False	False	-2.503768985
57602	USP36	True	False	False	False	2.0820399102
10493	VAT1	True	False	False	False	2.0059834724
7410	VAV2	True	False	False	False	-2.80572336
55048	VPS37C	True	False	False	False	2.2553745578
57418	WDR18	True	False	False	False	-2.835573039
57539	WDR35	False	False	True	False	-2.274041072
79726	WDR59	True	False	False	False	-2.087944804
81029	WNT5B	True	False	False	False	-2.876364138
56949	XAB2	True	False	False	False	-3.219131569
7514	XPO1	True	False	True	False	-2.360336415
79740	ZBBX	True	False	True	False	2.1726154455
23264	ZC3H7B	True	False	False	False	-2.33477775
56829	ZC3HAV1	True	False	False	False	2.6358658448
79683	ZDHHC14	True	False	False	False	-2.039409805
10444	ZER1	True	False	False	False	-2.045934247
346171	ZFP57	False	False	True	False	2.2769277443
6940	ZNF354A	True	False	False	False	-2.085038481
23090	ZNF423	True	False	True	False	-2.832860844
57473	ZNF512B	True	False	False	False	-2.022924366
9745	ZNF536	True	False	False	False	-2.600562139
79788	ZNF665	True	False	False	False	2.5413199298
643641	ZNF862	True	False	False	False	-2.437001575
54925	ZSCAN32	True	False	False	False	2.2376845468
