## Supplemental Table S5. Statistics for scRNAseq. for "Systematic detection of brain protein-coding genes under positive selection during primate evolution and their roles in cognition"

type	set	rc	p	size	bonferroni	bootstrap	bootstrap_p	bootstrap_CI_low	bootstrap_CI_high
SingleCell_HumanCortex	Glyc	0.1486539828	0.2923726589	478	False	False	0.9253731343	0.0162259807	0.2571991617
SingleCell_HumanCortex	tRG	0.128349167	0.1818796821	270	False	False	0.4179104478	-0.02124828	0.276393609
SingleCell_HumanCortex	RG-div1	0.1282389108	0.01186878	253	False	False	0.2587064677	-0.024392998	0.2548222307
SingleCell_HumanCortex	nEN-early2	0.1178807947	0.833730616	151	False	False	0.855721393	-0.069412412	0.3175653378
SingleCell_HumanCortex	nEN-late	0.0702143385	0.6645763622	165	False	False	0.2089552239	-0.070853822	0.2988467713
SingleCell_HumanCortex	EN-V1-2	-0.074565996	0.0682230109	191	False	False	0.0497512438	-0.075473891	0.2906289174
SingleCell_HumanCortex	vRG	0.0620103823	0.984306377	326	False	False	0.6169154229	-0.039755228	0.2614022809
SingleCell_HumanCortex	RG-div2	0.1718061674	0.5950427024	228	False	False	0.3582089552	-0.053424548	0.271653827
SingleCell_HumanCortex	IN-CTX-CGE1	0.1087834152	0.0691603418	235	False	False	0.039800995	-0.05480343	0.2904835861
SingleCell_HumanCortex	IN-CTX-CGE2	0.1485724751	0.3925835191	314	False	False	0.2885572139	-0.027252404	0.2440425676
SingleCell_HumanCortex	IPC-div2	0.0415564436	0.5138394774	327	False	False	0.6567164179	-0.027987269	0.2610051801
SingleCell_HumanCortex	oRG	0.0977475118	0.5788760769	415	False	False	0.1393034826	0.0167735098	0.2510807199
SingleCell_HumanCortex	IPC-nEN1	0.0419499341	0.4863170564	276	False	False	0.776119403	-0.046578053	0.283019768
SingleCell_HumanCortex	IPC-div1	0.2386755486	0.0303409142	320	False	False	0.2189054726	-0.012796762	0.2445629369
SingleCell_HumanCortex	OPC	0.0914673213	0.0283470973	562	False	False	0.3084577114	0.0231127981	0.2303337383
SingleCell_HumanCortex	IN-CTX-MGE2	0.0352677625	0.7739409021	364	False	False	0.9154228856	-0.018896076	0.2608717634
SingleCell_HumanCortex	Mural	0.1116513987	0.0743869294	744	False	False	0.1094527363	0.0538398549	0.2346520072
SingleCell_HumanCortex	IPC-nEN3	0.0951581304	0.8782365174	397	False	False	0.407960199	-0.023813045	0.2616435007
SingleCell_HumanCortex	IN-CTX-MGE1	0.0100334448	0.473474255	208	False	False	0.4875621891	-0.072270117	0.3085855153
SingleCell_HumanCortex	IPC-nEN2	0.1041666667	0.7521652043	321	False	False	0.3980099502	0.0069567897	0.2488734526
SingleCell_HumanCortex	EN-V1-3	-0.016975128	0.0002719876	434	True	False	0.0099502488	0.0154927959	0.2607204199
SingleCell_HumanCortex	IN-STR	0.0751310562	0.5639529451	413	False	False	0.2089552239	0.0074939193	0.2324756374
SingleCell_HumanCortex	EN-PFC3	-0.016458225	0.316955439	304	False	False	0.3781094527	-0.04391466	0.2702197082
SingleCell_HumanCortex	MGE-RG2	0.1843196381	0.1097705784	379	False	False	0.2686567164	0.0099509183	0.2395250714
SingleCell_HumanCortex	nIN5	0.0208688561	0.2494506697	329	False	False	0.0199004975	0.0006451279	0.2632240996
SingleCell_HumanCortex	MGE-IPC3	0.2288326825	0.0301356049	452	False	False	0.0298507463	0.0196859468	0.2422052432
SingleCell_HumanCortex	nIN4	0.0522807898	0.5688756338	473	False	False	0.2686567164	0.0249879619	0.2455917419
SingleCell_HumanCortex	MGE-IPC1	0.2650736977	0.0169065121	331	False	False	0.1691542289	-0.011572168	0.2457058659
SingleCell_HumanCortex	MGE-RG1	0.1645948178	0.1959737425	519	False	False	0.8258706468	0.0319507832	0.2365823703
SingleCell_HumanCortex	MGE-div	0.2444282061	0.0006283215	392	True	False	0.0696517413	0.0228485102	0.2482331249
SingleCell_HumanCortex	MGE-IPC2	0.1018506132	0.2521521817	300	False	False	0.776119403	-0.007847424	0.2592610423
SingleCell_HumanCortex	nIN2	0.1321406927	0.8259621847	299	False	False	0.7263681592	-0.025480661	0.2539237806
SingleCell_HumanCortex	Astrocyte	0.1165357053	0.6871522471	549	False	False	0.7263681592	0.0237433907	0.2266429269
SingleCell_HumanCortex	nIN1	0.2226426633	0.0075649542	324	False	False	0.0696517413	-0.015042865	0.2457960214
SingleCell_HumanCortex	EN-V1-1	-0.054753432	0.2669625101	281	False	False	0.0497512438	-0.012860949	0.2929166276
SingleCell_HumanCortex	nIN3	0.1401401401	0.6996350622	297	False	False	0.5771144279	-0.029717042	0.2685992497
SingleCell_HumanCortex	EN-PFC1	0.0894337751	0.0454104926	412	False	False	0.1791044776	-0.000808165	0.2433878389
SingleCell_HumanCortex	nEN-early1	0.0239955183	0.4785744885	254	False	False	0.8358208955	-0.02185051	0.3003922764
SingleCell_HumanCortex	EN-PFC2	-0.055154702	0.0078626736	222	False	False	0.0199004975	-0.072270117	0.3025443155
SingleCell_HumanCortex	RG-early	0.1879513396	0.0003476836	443	True	False	0.0099502488	0.0017946531	0.2463658383
SingleCell_HumanCortex	Endothelial	0.09634479	0.6935511248	846	False	False	0.6666666667	0.0546228517	0.2265558731
SingleCell_HumanCortex	Microglia	0.1006588378	0.8512237377	1094	False	False	0.9253731343	0.0705557721	0.2238907354
SingleCell_HumanCortex	Choroid	0.2158008779	0.000031778	928	True	False	0.0099502488	0.060552703	0.1952400394
SingleCell_HumanCortex	U1	0.0836947384	0.6522695511	548	False	False	0.2587064677	0.0239030772	0.2420575986
SingleCell_HumanCortex	U2	0.1560922678	0.2360210439	535	False	False	0.4179104478	0.0045139136	0.2300654706
SingleCell_HumanCortex	U4	0.0530589629	0.0822378037	793	False	False	0.2388059701	0.0265221002	0.2433878389
SingleCell_HumanCortex	U3	0.2250157869	0.0144902761	507	False	False	0.1194029851	0.0073275713	0.2386695002
SingleCell_HumanCorticalLayers	Inh L1 LAMP5 NDNF_gn	-0.027027027	0.1490271111	38	False	False	0.1739130435	-0.398865048	0.4163804703
SingleCell_HumanCorticalLayers	Inh L1 LAMP5 GGT8P_gn	0.240948814	0.3578796511	90	False	False	0.1609195402	-0.197673543	0.364694652
SingleCell_HumanCorticalLayers	Inh L1-4 LAMP5 DUSP4_gn	0.2648497554	0.5845512933	54	False	False	0.6886556722	-0.328230955	0.4046332949
SingleCell_HumanCorticalLayers	Inh L6 LAMP5 C1QL2_gn	0.0093345378	0.0993370956	82	False	False	0.3068465767	-0.265342885	0.3202267977
SingleCell_HumanCorticalLayers	Inh L1-6 LAMP5 CA13_gn	0.0773169483	0.2674004754	63	False	False	0.3468265867	-0.317792553	0.347820575
SingleCell_HumanCorticalLayers	Inh L5-6 LAMP5 SFTA3_gn	0.0076726343	0.7175566064	69	False	False	0.8155922039	-0.293230494	0.332220766
SingleCell_HumanCorticalLayers	Inh L1-2 PAX6 SCGN_gn	0.104303377	0.709504973	414	False	False	0.1189405297	-0.068630088	0.2074077822
SingleCell_HumanCorticalLayers	Inh L6 LAMP5 ANKRD20A11P_gn	0.0318312789	0.8664766726	343	False	False	0.9455272364	-0.048834896	0.2270626192
SingleCell_HumanCorticalLayers	Inh L1 PAX6 CA4_gn	-0.264184397	0.0221835941	48	False	False	0.115942029	-0.362892652	0.3964589658
SingleCell_HumanCorticalLayers	Inh L1 PAX6 GRIP2_gn	-0.093064091	0.151021387	68	False	False	0.0689655172	-0.249717394	0.3940712751
SingleCell_HumanCorticalLayers	Inh L1-6 VIP RCN1_gn	0.1450134771	0.209105816	106	False	False	0.0339830085	-0.200450738	0.2853707029
SingleCell_HumanCorticalLayers	Inh L1-3 PAX6 NABP1_gn	0.0658263305	0.234434165	273	False	False	0.6246876562	-0.096217447	0.2162680156
SingleCell_HumanCorticalLayers	Inh L1 VIP PRSS8_gn	-0.526984127	0.0615451644	36	False	False	0.1769115442	-0.439661639	0.4110499758
SingleCell_HumanCorticalLayers	Inh L1 VIP TNFAIP8L3_gn	0.0186878569	0.268662141	317	False	False	0.2728635682	-0.089605497	0.1983860482
SingleCell_HumanCorticalLayers	Inh L1 ADARB2 ADAM33_gn	-0.025287356	0.8290130317	30	False	False	0.8585707146	-0.487224729	0.4577695699
SingleCell_HumanCorticalLayers	Inh L1 SST CXCL14_gn	-0.424242424	0.5829195473	12	False	False	0.6076961519	-0.645825515	0.5360230943
SingleCell_HumanCorticalLayers	Inh L1 ADARB2 DISP2_gn	0.1116233856	0.1229475693	380	False	False	0.4887556222	-0.046283195	0.2357348204
SingleCell_HumanCorticalLayers	Inh L1 VIP SOX11_gn	0.0419218088	0.6891199687	386	False	False	0.7206396802	-0.094823385	0.192318876
SingleCell_HumanCorticalLayers	Inh L1-5 VIP KCNJ2_gn	-0.071524966	0.0835553092	39	False	False	0.3008495752	-0.4215066	0.3926440366
SingleCell_HumanCorticalLayers	Inh L1-6 VIP PENK_gn	-0.328316832	0.006899837	101	False	False	0.0069965017	-0.225638205	0.3297033441
SingleCell_HumanCorticalLayers	Inh L1-6 VIP RGS16_gn	-0.177177177	0.455201717	37	False	False	0.5197401299	-0.377971471	0.4423888088
SingleCell_HumanCorticalLayers	Inh L2-6 VIP VIP_gn	-0.14025974	0.292678493	56	False	False	0.3108445777	-0.300805991	0.3784291524
SingleCell_HumanCorticalLayers	Inh L3-6 VIP KCTD13_gn	-0.046444122	0.9894050851	53	False	False	0.6666666667	-0.32064346	0.3742280423
SingleCell_HumanCorticalLayers	Inh L1 VIP PCDH20_gn	0.2011299435	0.8023596079	60	False	False	0.1709145427	-0.337533683	0.3438741153
SingleCell_HumanCorticalLayers	Inh L1-2 VIP PPAPDC1A_gn	0.122031122	0.7328751512	111	False	False	0.8725637181	-0.130473073	0.3659428507
SingleCell_HumanCorticalLayers	Inh L2-4 VIP DSEL_gn	0.2517780939	0.5472776902	38	False	False	0.6216891554	-0.385595747	0.3875837216
SingleCell_HumanCorticalLayers	Inh L2-5 VIP TOX2_gn	-0.156097561	0.0859823618	41	False	False	0.3108445777	-0.380019317	0.4486745822
SingleCell_HumanCorticalLayers	Inh L1-3 VIP ZNF322P1_gn	0.2299465241	0.6140174173	34	False	False	0.7446276862	-0.426829796	0.4375781723
SingleCell_HumanCorticalLayers	Inh L3 VIP CBLN1_gn	0.2229885057	0.7655192919	30	False	False	0.9805097451	-0.40996786	0.4393242319
SingleCell_HumanCorticalLayers	Inh L1-3 VIP GGH_gn	-0.019047619	0.6151482095	36	False	False	0.8625687156	-0.411381094	0.4034210179
SingleCell_HumanCorticalLayers	Inh L1-3 VIP ACHE_gn	-0.146716348	0.0295791448	114	False	False	0.0649675162	-0.230548234	0.3005284106
SingleCell_HumanCorticalLayers	Inh L1-2 VIP RPL41P3_gn	-0.064866892	0.9175932308	127	False	False	0.5927036482	-0.185172419	0.2793008544
SingleCell_HumanCorticalLayers	Inh L1-3 VIP SSTR1_gn	-0.04929896	0.8269362545	67	False	False	0.8365817091	-0.308487254	0.3157188989
SingleCell_HumanCorticalLayers	Inh L1-3 VIP CCDC184_gn	0.1419593761	0.6690117357	134	False	False	0.3538230885	-0.188669299	0.2789623386
SingleCell_HumanCorticalLayers	Inh L2-4 VIP LGI2_gn	0.2432432432	0.9819458692	37	False	False	0.4667666167	-0.392192598	0.3618222415
SingleCell_HumanCorticalLayers	Inh L1-4 VIP CHRNA2_gn	-0.266666667	0.0411143733	36	False	False	0.2748625687	-0.39570121	0.4185938416
SingleCell_HumanCorticalLayers	Inh L6 SST NPY_gn	0.2242966968	0.0904877889	267	False	False	0.219890055	-0.094510467	0.2435550587
SingleCell_HumanCorticalLayers	Inh L5-6 SST ISOC1_gn	0.0161290323	0.7364328442	32	False	False	0.7256371814	-0.440661911	0.403039851
SingleCell_HumanCorticalLayers	Inh L5-6 SST KLHL14_gn	0.1063291139	0.5488155783	80	False	False	0.387806097	-0.247309158	0.3103086014
SingleCell_HumanCorticalLayers	Inh L4-6 SST MTHFD2P6_gn	-0.011764706	0.9217140421	35	False	False	0.6706646677	-0.398933538	0.4114224165
SingleCell_HumanCorticalLayers	Inh L3-5 SST MAFB_gn	0.3801169591	0.1712387852	19	False	False	0.055972014	-0.576092774	0.5078655538
SingleCell_HumanCorticalLayers	Inh L4-5 PVALB TRIM67_gn	0.1712089448	0.4668808793	54	False	False	0.0309845077	-0.309366879	0.3846428921
SingleCell_HumanCorticalLayers	Inh L5-6 SST TH_gn	0.0965423465	0.1045116584	144	False	False	0.0529735132	-0.200021263	0.2943642429
SingleCell_HumanCorticalLayers	Inh L6 LHX6 GLP1R_gn	0.1784311069	0.3637193023	122	False	False	0.4447776112	-0.163719602	0.3179733223
SingleCell_HumanCorticalLayers	Inh L5-6 PVALB FAM150B_gn	0.3091436865	0.1023985442	53	False	False	0.111944028	-0.319345222	0.3691479182
SingleCell_HumanCorticalLayers	Inh L2-4 SST AHR_gn	0.118226601	0.4051305895	29	False	False	0.4817591204	-0.486862146	0.4182294721
SingleCell_HumanCorticalLayers	Inh L1-2 PVALB TAC1_gn	0.1438703141	0.2829844459	189	False	False	0.35982009	-0.089278719	0.2831741937
SingleCell_HumanCorticalLayers	Inh L1-3 PVALB WFDC2_gn	0.1164493251	0.6120210263	94	False	False	0.8195902049	-0.208300707	0.3014029971
SingleCell_HumanCorticalLayers	Inh L2-4 PVALB C8orf4_gn	0.2216812723	0.984403724	79	False	False	0.9385307346	-0.241084981	0.3202267977
SingleCell_HumanCorticalLayers	Inh L5 PVALB CNTNAP3P2_gn	0.3929411765	0.1682342793	51	False	False	0.167916042	-0.356381791	0.3794805809
SingleCell_HumanCorticalLayers	Inh L5-6 PVALB STON2_gn	0.0865153079	0.6119519642	153	False	False	0.9615192404	-0.169162029	0.2973006279
SingleCell_HumanCorticalLayers	Inh L3-4 PVALB HOMER3_gn	0.1068387097	0.4340394718	125	False	False	0.8295852074	-0.189499156	0.2928885167
SingleCell_HumanCorticalLayers	Inh L1-6 PVALB SCUBE3_gn	0.1213635028	0.1282736456	83	False	False	0.9415292354	-0.243295476	0.3355466098
SingleCell_HumanCorticalLayers	Inh L3-6 PVALB MFI2_gn	0.0545876887	0.1595275889	42	False	False	0.6246876562	-0.380131176	0.4081410858
SingleCell_HumanCorticalLayers	Exc L2-4 RORB GRIK1_gn	0.3725490196	0.9133009307	18	False	False	0.8635682159	-0.592137789	0.530254008
SingleCell_HumanCorticalLayers	Exc L3-4 RORB RPS3P6_gn	0.0981021117	0.1407856705	87	False	False	0.7276361819	-0.264178982	0.3299129059
SingleCell_HumanCorticalLayers	Exc L4 RORB BHLHE22_gn	-0.332099907	0.0017978758	47	False	False	0.1009495252	-0.406208534	0.4334153027
SingleCell_HumanCorticalLayers	Exc L4 RORB CCDC168_gn	-0.197586727	0.1806628991	52	False	False	0.243878061	-0.362029864	0.3443038312
SingleCell_HumanCorticalLayers	Exc L4 RORB CACNG5_gn	-0.145357686	0.4867790762	73	False	False	0.6856571714	-0.22612365	0.3002779826
SingleCell_HumanCorticalLayers	Exc L4-5 RORB ASCL1_gn	-0.038596491	0.7917452556	76	False	False	0.7386306847	-0.271519411	0.3322935917
SingleCell_HumanCorticalLayers	Exc L4-5 RORB AIM2_gn	0.0039215686	0.8293075556	51	False	False	0.7306346827	-0.343576804	0.3788219517
SingleCell_HumanCorticalLayers	Exc L3 LINC00507 CTXN3_gn	0.0966384287	0.9119879333	431	False	False	0.327836082	-0.063343883	0.1848482406
SingleCell_HumanCorticalLayers	Exc L3 THEMIS PLA2G7_gn	0.2417305463	9.335591e-10	1502	True	False	0.0009995002	0.0202038309	0.1492408351
SingleCell_HumanCorticalLayers	Exc L3-5 THEMIS ELOF1_gn	0.3356151387	0.0000162893	524	True	False	0.0009995002	-0.047979806	0.177504609
SingleCell_HumanCorticalLayers	Exc L2-3 LINC00507 RPL9P17_gn	-0.143434343	0.1347577671	45	False	False	0.067966017	-0.368810662	0.4432469515
SingleCell_HumanCorticalLayers	Exc L3 LINC00507 PSRC1_gn	0.1493730408	0.371894814	320	False	False	0.363818091	-0.091202878	0.2004406004
SingleCell_HumanCorticalLayers	Exc L3-5 LINC00507 SLN_gn	0.1739261472	0.0157900338	553	False	False	0.0289855072	-0.039319569	0.1773373718
SingleCell_HumanCorticalLayers	Exc L3 RORB CARTPT_gn	0.0915465201	0.9924589997	311	False	False	0.3548225887	-0.097554606	0.2061268038
SingleCell_HumanCorticalLayers	Exc L3-4 RORB FOLH1B_gn	0.1213942073	0.0998887505	1013	False	False	0.0069965017	-0.027537209	0.1528870101
SingleCell_HumanCorticalLayers	Exc L3-4 RORB PRSS12_gn	0.2169491525	0.8424479203	60	False	False	0.3618190905	-0.319345222	0.3077705091
SingleCell_HumanCorticalLayers	Exc L3-4 RORB SEMA6D_gn	0.1650793651	0.441407759	36	False	False	0.9135432284	-0.416379016	0.3868178432
SingleCell_HumanCorticalLayers	Exc L3-5 RORB HSPB3_gn	0.1882733676	0.2064710468	103	False	False	0.1179410295	-0.223241425	0.263243358
SingleCell_HumanCorticalLayers	Exc L5-6 THEMIS OR1J1_gn	0.0042283298	0.6406374643	44	False	False	0.5687156422	-0.35183338	0.4302384704
SingleCell_HumanCorticalLayers	Exc L6 THEMIS EGR3_gn	0.1337579618	0.8614979415	158	False	False	0.9245377311	-0.182288494	0.2864525323
SingleCell_HumanCorticalLayers	Exc L5-6 THEMIS TMEM233_gn	0.0587172538	0.3374284014	82	False	False	0.8335832084	-0.302819021	0.2940452875
SingleCell_HumanCorticalLayers	Exc L6 THEMIS LINC00343_gn	0.1458625526	0.8048016006	93	False	False	0.9115442279	-0.257498227	0.2862947485
SingleCell_HumanCorticalLayers	Exc L3-5 RORB CMAHP_gn	-0.447293447	0.0197837048	27	False	False	0.0349825087	-0.489944481	0.4646868143
SingleCell_HumanCorticalLayers	Exc L3-5 RORB CD24_gn	0.1368970013	0.4150529207	118	False	False	0.3328335832	-0.208276535	0.2973152607
SingleCell_HumanCorticalLayers	Exc L4-5 RORB LCN15_gn	0.2720437457	0.0759681361	77	False	False	0.195902049	-0.242940692	0.3367688045
SingleCell_HumanCorticalLayers	Exc L3-5 THEMIS UBE2F_gn	0.3193600218	4.628122e-11	707	True	False	0.0009995002	-0.027205794	0.1549000107
SingleCell_HumanCorticalLayers	Exc L5 RORB SNHG7_gn	0.2292031463	0.0004005271	537	True	False	0.0009995002	-0.048276376	0.1748747767
SingleCell_HumanCorticalLayers	Exc L4-5 RORB RPL31P31_gn	0.032967033	0.4703377963	14	False	False	0.6976511744	-0.766324213	0.5683695172
SingleCell_HumanCorticalLayers	Exc L4-5 RORB HNRNPA1P46_gn	-0.487179487	0.7531523648	13	False	False	0.8275862069	-0.716828442	0.528566661
SingleCell_HumanCorticalLayers	Exc L4-5 RORB LINC01474_gn	0.0793650794	0.4523776866	28	False	False	0.5017491254	-0.474899778	0.4279392532
SingleCell_HumanCorticalLayers	Exc L4-6 RORB HPCA_gn	0.0331402831	0.5136249548	112	False	False	0.7126436782	-0.21199147	0.2928885167
SingleCell_HumanCorticalLayers	Exc L5-6 RORB LINC00320_gn	0.1146909828	0.7164195388	141	False	False	0.5247376312	-0.201119474	0.2472283172
SingleCell_HumanCorticalLayers	Exc L5 RORB LINC01202_gn	0.1945031712	0.4481143021	44	False	False	0.9305347326	-0.353607119	0.3955440435
SingleCell_HumanCorticalLayers	Exc L6 THEMIS C6orf48_gn	-0.021360017	0.0211735392	714	False	False	0.0929535232	-0.041760239	0.1758458655
SingleCell_HumanCorticalLayers	Exc L5-6 THEMIS GPR21_gn	-0.117103236	0.0006615029	177	False	False	0.0179910045	-0.151562963	0.2556701479
SingleCell_HumanCorticalLayers	Exc L5-6 THEMIS THTPA_gn	-0.041049137	0.0214084292	293	False	False	0.067966017	-0.103678914	0.2363061828
SingleCell_HumanCorticalLayers	Exc L5-6 THEMIS IL7R_gn	-0.092565383	0.0652860223	83	False	False	0.095952024	-0.252815248	0.3397477247
SingleCell_HumanCorticalLayers	Exc L6 FEZF2 VWA2_gn	-0.024294596	0.1297318056	205	False	False	0.15992004	-0.168359328	0.2709573709
SingleCell_HumanCorticalLayers	Exc L5-6 FEZF2 ANKRD20A1_gn	0.0926615553	0.6337449293	166	False	False	0.8465767116	-0.176218601	0.2473287514
SingleCell_HumanCorticalLayers	Exc L6 FEZF2 FAM95C_gn	-0.096055405	0.0867498958	82	False	False	0.1259370315	-0.280111057	0.330527529
SingleCell_HumanCorticalLayers	Exc L6 FEZF2 CPZ_gn	0.0436350032	0.3230240432	243	False	False	0.2418790605	-0.125633326	0.231280012
SingleCell_HumanCorticalLayers	Exc L6 FEZF2 P4HA3_gn	0.0114556417	0.6866246444	216	False	False	0.5187406297	-0.109703733	0.2673075498
SingleCell_HumanCorticalLayers	Exc L6 FEZF2 SLITRK6_gn	0.1368088468	0.3920347306	211	False	False	0.9615192404	-0.112238582	0.247466955
SingleCell_HumanCorticalLayers	Exc L6 FEZF2 TBCC_gn	0.2116072094	0.0032616607	464	False	False	0.0189905047	-0.046111678	0.1856345945
SingleCell_HumanCorticalLayers	Exc L6 FEZF2 ETV4_gn	-0.082409064	0.0003565066	130	True	False	0.0019990005	-0.181936338	0.3080575616
SingleCell_HumanCorticalLayers	Exc L6 FEZF2 TBC1D26_gn	0.0698566061	0.5040816009	162	False	False	0.6646676662	-0.166930816	0.2510204642
SingleCell_HumanCorticalLayers	Exc L6 FEZF2 KRT17_gn	0.0436886678	0.2694787999	173	False	False	0.103948026	-0.133000243	0.2303337383
SingleCell_HumanCorticalLayers	Exc L3-5 FEZF2 ONECUT1_gn	0.1792411674	0.0527183751	1111	False	False	0.0249875062	-0.001328364	0.1678691293
SingleCell_HumanCorticalLayers	Exc L3-5 FEZF2 DCN_gn	0.2907220423	2.262912e-6	725	True	False	0.0009995002	-0.018896076	0.1683714999
SingleCell_HumanCorticalLayers	Exc L5 FEZF2 MORN2_gn	0.2258182281	0.0005787551	988	False	False	0.0009995002	-0.010570615	0.1494987211
SingleCell_HumanCorticalLayers	Exc L5 FEZF2 SCN7A_gn	0.2060656881	1.110419e-7	1632	True	False	0.0009995002	0.0164972146	0.1468087303
SingleCell_HumanCorticalLayers	Exc L5-6 FEZF2 CABP7_gn	0.1539906325	0.081770876	920	False	False	0.0069965017	-0.013891755	0.1640793417
SingleCell_HumanCorticalLayers	Exc L5 FEZF2 DYRK2_gn	0.1288714673	0.5583239419	288	False	False	0.2568715642	-0.100096023	0.2151317077
SingleCell_HumanCorticalLayers	Exc L5-6 FEZF2 MYBPHL_gn	-0.044466082	0.6112743606	79	False	False	0.6536731634	-0.286458912	0.3165997237
SingleCell_HumanCorticalLayers	Exc L5-6 FEZF2 CYP26B1_gn	-0.041719343	0.4589588812	113	False	False	0.3368315842	-0.173679854	0.2867817805
SingleCell_HumanCorticalLayers	Exc L5-6 FEZF2 RSAD2_gn	-0.120903955	0.1851417866	60	False	False	0.175912044	-0.336247986	0.3621768755
SingleCell_HumanCorticalLayers	Astro L1-6 FGFR3 ETNPPL_gn	0.0290112807	0.9131337992	275	False	False	0.4707646177	-0.093274916	0.2438822056
SingleCell_HumanCorticalLayers	Astro L1 FGFR3 MT1G_gn	0.0000965904	0.3667254325	204	False	False	0.4547726137	-0.137303948	0.2616608312
SingleCell_HumanCorticalLayers	Astro L1 FGFR3 FOS_gn	-0.00830031	0.0633499203	319	False	False	0.0819590205	-0.08625141	0.2440425676
SingleCell_HumanCorticalLayers	OPC L1-6 MYT1_gn	-0.276297335	0.0018750705	93	False	False	0.0089955022	-0.226125044	0.3234595248
SingleCell_HumanCorticalLayers	Oligo L4-6 MOBP COL18A1_gn	0.0271825547	0.4016745788	282	False	False	0.9745127436	-0.079775126	0.239871566
SingleCell_HumanCorticalLayers	Oligo L4-6 OPALIN_gn	0.0508621312	0.260599487	167	False	False	0.8915542229	-0.168417513	0.2761116338
SingleCell_HumanCorticalLayers	VLMC L1-3 CYP1B1_gn	0.0650375461	0.9347771049	486	False	False	0.9915042479	-0.03328094	0.2137179389
SingleCell_HumanCorticalLayers	Peri L1-6 MUSTN1_gn	0.1523525019	0.546400804	104	False	False	0.8355822089	-0.194894155	0.2794044847
SingleCell_HumanCorticalLayers	Endo L2-5 CLDN5_gn	0.0637252284	0.2147285536	194	False	False	0.4837581209	-0.1050495	0.2561188873
SingleCell_HumanCorticalLayers	Micro L1-6 C1QC_gn	-0.065218756	0.0279410012	179	False	False	0.0339830085	-0.114755494	0.2617304613
SingleCell_MouseCerebellum	Astrocytes	0.0388352587	0.4217726144	356	False	False	0.243878061	-0.012615979	0.2620846985
SingleCell_MouseCerebellum	Blood vessel	0.0803058575	0.2250265521	2409	False	False	0.4157921039	0.082100617	0.1845246994
SingleCell_MouseCerebellum	Ciliated cells	0.2314611986	1.166957e-8	775	True	True	0.0009995002	0.0422521787	0.2104222259
SingleCell_MouseCerebellum	Erythrocyte	0.1518858308	0.2079641086	109	False	False	0.5347326337	-0.185137351	0.3483242093
SingleCell_MouseCerebellum	GABA Progenitor	-0.08228394	0.0300384187	187	False	False	0.0309845077	-0.047006708	0.3078461525
SingleCell_MouseCerebellum	GABAergic Interneuron	0.3039460729	0.0203535323	163	False	False	0.0149925037	-0.076754604	0.3160420874
SingleCell_MouseCerebellum	Glia	0.0926315789	0.1400652803	76	False	False	0.31984008	-0.175267444	0.3471630913
SingleCell_MouseCerebellum	Glutamatergic DCN	0.069541183	0.8467465223	135	False	False	0.6506746627	-0.097644968	0.3241550596
SingleCell_MouseCerebellum	Granule	0.1133972682	0.2952820187	186	False	False	0.5237381309	-0.082200165	0.2899482009
SingleCell_MouseCerebellum	Meninges/Pia membrane	0.0525325753	0.1487172047	754	False	False	0.063968016	0.0313135415	0.2226729201
SingleCell_MouseCerebellum	Microglia	0.0770574534	0.8856220888	897	False	False	0.3348325837	0.0309007375	0.2071575388
SingleCell_MouseCerebellum	Midbrain	-0.002120802	0.0593953704	674	False	False	0.0299850075	0.026930179	0.2299580383
SingleCell_MouseCerebellum	Progenitor	0.1661519014	0.0052098692	784	False	False	0.299850075	0.0393982275	0.22120288
SingleCell_MouseCerebellum	Purkinje	0.0149040157	0.0602505294	446	False	False	0.0129935032	0.0108389333	0.261864898
SingleCell_MouseCerebellum	Roof plate	0.2610103627	0.0885094331	193	False	False	0.1209395302	-0.063671921	0.3006700185
